# Transcriptional Control Of Calmodulin By CAMTA Regulates Neural Excitability

**DOI:** 10.1101/2020.09.14.296137

**Authors:** Thanh T. K. Vuong-Brender, Sean M. Flynn, Mario de Bono

## Abstract

Calmodulin (CaM) is the major calcium ion (Ca^2+^) sensor in many biological processes, regulating for example the CaM kinases, calcineurin, and many ion channels. CaM levels are limiting in cells compared to its myriad targets, but how CaM levels are controlled is poorly understood. We find that CaM abundance in the *C. elegans* and *Drosophila* nervous systems is controlled by the CaM-binding transcription activator, CAMTA. *C. elegans* CAMTA (CAMT-1), like its fly and mammalian orthologues, is expressed widely in the nervous system. *camt-1* mutants display pleiotropic behavioural defects and altered Ca^2+^ signaling in neurons. Using FACS-RNA Seq we profile multiple neural types in *camt-1* mutants and find all exhibit reduced CaM mRNA compared to controls. Supplementing CaM levels using a transgene rescues *camt-1* mutant phenotypes. Chromatin immunoprecipitation sequencing (ChIP-Seq) data show that CAMT-1 binds several sites in the calmodulin promoter. CRISPR-mediated deletion of these sites shows they redundantly regulate calmodulin expression. We also find that CaM can feed back to inhibit its own expression by a mechanism that depends on CaM binding sites on CAMT-1. This work uncovers a mechanism that can both activate and inhibit CaM expression in the nervous system, and controls Ca^2+^ homeostasis, neuronal excitability and behavior.
