## Extended Data Table 1 for "Transcriptional Control Of Calmodulin By CAMTA Regulates Neural Excitability"

### Sheet: Sheet1
URX/AQR/PQR	RMG	BAG	AFD
flp-8	flp-14	21ur-6075	ntc-1
flp-5	flp-5	unc-54	C13G3.1
sbt-1	nduo-6	nduo-6	ins-39
pgal-1	atp-6	ctc-3	F23D12.3
21ur-328	ctc-2	rrn-3.1	nlp-50
flp-14	ctc-3	ctc-2	nduo-6
nlp-50	flp-21	atp-6	ctc-3
cab-1	nlp-46	21ur-328	C12D8.15
ctc-3	sbt-1	sbt-1	ctc-2
ctc-2	21ur-328	ctc-1	atp-6
egl-21	pdf-1	21ur-11286	ins-14
flp-19	Y51H7C.3	pgal-1	21ur-328
nduo-6	K02F2.5	K02F2.5	K02A6.2
flp-9	C54D2.2	21ur-15412	F22D6.15
atp-6	F07H5.3	dct-16	C39B10.7
C44B11.4	nlp-56	C17F4.7	nhr-38
K02F2.5	rrn-3.1	pghm-1	ins-30
K02B12.9	Y44A6D.2	ndk-1	ZC449.4
pghm-1	C44B11.4	nduo-1	Y41C4A.17
nlp-21	R13A1.5	Y44A6D.2	msa-1
snt-4	his-37	T11B7.2	ndk-1
R11D1.12	nlp-10	ant-1.1	T09A5.14
rrn-3.1	T04A6.1	rla-1	C50H11.8
ndk-1	F38E9.6	F07H5.3	K02F2.5
gcy-37	nduo-3	rpl-12	linc-7
K03B4.4	ctc-1	ctb-1	F46A8.13
ant-1.1	ndfl-4	egl-21	sbt-1
F58B4.2	nduo-1	rpl-27	pgal-1
nlp-43	T04G9.7	nlp-50	flp-6
Y41C4A.17	ndk-1	nduo-3	D1005.t1
T04C12.9	nlp-50	R06C1.4	C01G10.16
ctc-1	pgal-1	flp-17	ins-26
F46H5.3	ZK742.7	hsp-16.41	rrn-3.1
flp-15	rbm-3.2	F46A8.13	nlp-77
unc-54	his-41	his-37	T06E4.7
F07H5.3	unc-54	eef-1B.1	W05E10.2
Y44A6D.2	K10C9.1	nduo-4	T11B7.2
ins-3	R06C1.4	rbm-3.2	E04D5.4
gcy-32	ctb-1	eef-1G	ctc-1
gcy-36	T28H10.1	Y119D3B.21	his-41
egl-3	dct-16	F52G3.6	ins-23
nduo-1	cal-8	cab-1	his-37
his-37	K07C10.3	rrn-2.1	D2096.9
gcy-33	droe-4	lec-9	C54C6.5
pdf-1	ule-4	acdh-1	guk-1
act-4	egl-21	21ur-8541	F58H1.2
eef-1G	rla-1	T04G9.7	pdf-1
rpl-12	E04D5.5	glb-34	F07H5.3
gcy-35	rpl-12	nduo-5	daf-28
ZK616.1	nduo-2	rla-0	F45D3.4
Y53F4B.45	Y53F4B.45	rps-16	unc-54
msa-1	pghm-1	aex-5	srg-64
hsp-16.41	rpl-41.2	his-41	F37A4.6
mec-12	rpl-27	pat-10	ZC434.3
droe-4	linc-7	glb-18	ins-22
his-41	cab-1	nduo-2	ceh-23
nlp-66	MTCE.7	snt-4	srtx-1
F58H1.7	ZC449.4	hphd-1	nduo-1
unc-86	C18A11.2	ndfl-4	R08A2.7
F43C9.2	msa-1	rpl-24.1	his-35
ctb-1	glb-19	rpl-4	R06C1.4
glb-9	pat-10	Y41C4A.17	nlp-3
F49H12.4	flp-16	rpl-41.2	dac-1
zig-4	T27C4.1	rpl-19	F46H5.3
xbp-1	snet-1	nlp-47	gcy-8
R06C1.4	egl-3	F46H5.3	snt-4
aldo-1	T05A8.3	B0205.14	C36B7.3
atp-1	nlp-64	eef-1A.1	ctb-1
pab-1	nduo-4	act-4	B0393.14
F34D10.6	C44B11.6	tct-1	Y43B11AR.1
eef-1B.1	F18A11.3	rps-24	rbm-3.2
C27A7.6	F23D12.11	par-5	F13H10.9
nlp-11	F36G3.3	rps-8	pghm-1
ZC443.4	K10B2.4	rpl-7	ant-1.1
mdl-1	MTCE.33	col-140	cab-1
nduo-5	C53C7.5	hsp-16.2	xbp-1
exp-2	Y22D7AR.10	egl-3	rpl-12
C49G7.10	C45B2.1	rps-9	gcy-18
ins-29	Y105C5B.5	Y37E3.8	nduo-5
aexr-2	B0252.8	rpl-7A	Y44A6D.2
T12B3.1	rpl-38	rpl-15	glb-21
B0205.14	flp-32	rpl-17	nduo-3
nlp-57	F44E5.1	rpl-13	egl-21
F54F12.2	F07H5.5	rpl-16	F20D12.7
fbxa-24	C44B7.5	flp-19	F19C7.8
F46A8.13	nlp-47	rpl-23	cct-5
nlp-47	F58H1.7	ifta-2	rmd-2
shk-1	Y37D8A.19	F46F2.12	par-5
rbm-3.2	rps-16	rpl-21	ins-21
ida-1	nlp-27	hsp-90	odr-2
pat-10	C17F4.7	hsp-1	M03E7.1
rla-1	ZK813.7	rps-23	nduo-4
gbb-2	rps-12	rpl-6	fipr-7
B0205.13	rpl-24.1	21ur-11704	C30E1.9
nduo-4	tkr-1	MTCE.7	M02D8.6
C52E4.12	rps-24	rpl-10	rrn-2.1
rpl-7A	F23A7.8	nlp-1	shk-1
par-5	eef-1B.1	rps-1	F45D3.3
C08G9.1	ant-1.1	rps-0	F52G3.6
rpl-27	C35B1.4	F21C10.9	K01A12.4
