## Extended Data Table 2 for "Transcriptional Control Of Calmodulin By CAMTA Regulates Neural Excitability"

### Sheet: Sheet1
URX/AQR/PQR	RMG	BAG	AFD
Y41C4A.17	C13A10.2	F59C6.18	Y41C4A.17
math-22	atp-6	M199.9	cmd-1
C34F11.2	K09F6.9	flp-19	F13H8.5
ben-1	F48C1.9	mrp-2	tre-4
nlp-18	nduo-1	T03G11.10	K09F6.13
cest-27	flp-33	irg-1	B0205.13
ins-4	ctc-3	ins-6	cdka-1
F35E2.9	ctc-2	set-27	B0205.14
K06A4.8	ctb-1	clec-190	M03E7.1
Y37H2A.13	ttr-16	srt-28	W01B6.8
Y55F3BR.6	MTCE.30	F27E5.7	C48D5.9
cpr-1	zip-2	osm-10	F14D7.14
mex-3	T12B3.1	Y69A2AR.19	rbd-1
egl-46	B0205.14	nlp-1	B0496.17
lgc-12	bus-8	alg-3	ins-39
frpr-7	T26C5.4	cmd-1	F13H6.5
tbb-6	C38D9.2	C50H11.8	C06E2.2
lact-3	K09F6.10	F18A1.1	T23F6.2
K02E2.5	cal-8	Y41C4A.17	C49G7.12
F16B4.2	nduo-4	K08E4.7	C14H10.2
srsx-31	nduo-2	sqt-2	ltah-1.2
ins-3	unc-116	ZC132.3	wht-3
K10B4.3	nduo-6	T15B12.2	nlp-55
flp-19	ctc-1	wht-6	flp-34
M01G12.9	nduo-5	B0244.9	M01G12.7
cdd-2	pud-3	ZK686.5	hum-5
nhr-213	Y39B6A.1	oac-14	nhr-6
F55C5.2	E04D5.5	Y6E2A.10	sdz-35
linc-64	C33B4.4	B0379.7	F36G3.3
F35F10.10	F08F1.4	hpo-38	C33D9.8
zig-10	crb-1	T09A12.1	tkr-1
C54G4.7	ilys-5	K06H7.8	ugt-50
F09F7.5	myrf-2	ZK1225.5	srh-275
lgc-36	frpr-5	T23F6.3	F39B3.3
C23H4.6	K02B12.9	C06C3.11	T25G3.3
C44H4.8	cmd-1	ins-10	srz-85
R09D1.13	osm-10	nspc-20	C45E5.4
F54D1.6	daf-14	snf-7	hcp-6
fbxa-60	unc-53	ZC581.10	dgn-1
Y38H6C.24	pab-1	K06A4.6	tth-1
rgs-7	Y37H2A.13	F49C12.15	lin-42
chil-15	F41E6.15	F26A3.4	F58E2.2
R09D1.4	B0361.4	ZC334.13	F49E12.8
eat-5	perm-2	nspc-13	gcy-37
W03F8.2	linc-85	smoc-1	arf-1.1
phf-30	abts-3	not found	F57F4.2
srt-53	eef-2	Y38F1A.7	acy-4
abcx-1	fipr-2	ins-9	lip-1
nlp-53	acr-2	mig-23	nlp-45
flp-9	chdp-1	F36A2.11	srd-55
tsp-4	Y45F10C.2	hex-2	T23B5.3
chil-18	Y41C4A.17	dao-4	tbb-6
acp-6	B0205.13	grd-6	F59G1.4
ZK265.7	MTCE.33	nhr-281	srt-73
C30B5.7	rab-3	Y37F4.5	EGAP1.1
tba-7	F59C6.18	ZK1225.4	cyp-43A1
K10D6.2	spp-15	Y73F8A.20	sdn-1
F54E12.2	cpg-9	F46A9.1	unc-93
F20D1.3	C17E4.4	F36H1.11	ttr-38
sptl-2	pat-10	C23G10.10	sod-4
dmsr-8	ggr-2	snf-5	oac-3
K09F6.9	nhr-56	ZC132.11	cest-32
tba-4	R02D5.7	F13B12.4	nhr-230
tsp-5	B0513.4	F26C11.1	ZK1055.7
C27A7.8	iglr-3	ugt-57	linc-151
ZK896.1	F35B12.3	C44C10.14	nlp-16
T27E4.7	F56D6.17	R102.10	F18C5.10
pqn-83	lys-4	tab-1	cox-14
pos-1	dhc-1	not found	nhr-38
F54E2.1	C16D9.5	nhr-186	ben-1
ZC504.1	pgp-2	arrd-28	C30F2.2
Y43D4A.5	sdz-27	Y48G8AL.16	ZC434.10
W06F12.2	F59A6.12	tag-344	irg-2
fbxa-98	hum-5	abcx-1	B0457.4
ZK1320.14	mnk-1	F09E5.16	cst-1
del-3	F36H1.12	Y92H12BM.1	srh-130
F16C3.2	H29C22.1	K07F5.8	str-123
ssp-35	K08B4.7	nspc-9	not found
pamn-1	D1086.12	T02B11.9	C33B4.2
nlp-21	let-60	pgph-2	glf-1
lgx-1	D2096.5	nhr-204	srp-8
Y73F8A.33	spp-18	fut-4	F38E11.8
cmd-1	ttr-26	F49F1.5	gmps-1
nas-5	K07C10.3	Y37H9A.2	F53E4.1
tsp-7	glr-4	tts-1	C02B8.3
cky-1	nlp-21	Y73B6BL.288	F56A8.9
F31F7.2	gsa-1	F56D6.22	chdp-1
K06A4.6	flp-25	irld-2	F18E9.4
pfn-3	spp-2		dop-5
cdr-4	msi-1		W09D10.1
sodh-2	linc-45		ZC434.3
C47E8.9	F46A8.13		R151.1
nab-1	cwp-1		enu-3.6
C08E8.4	C10H11.7		arl-7
cest-32	F57C9.6		snt-6
str-138	C55C3.3		Y73C8C.8
sma-5	nlp-49		kqt-2
efhd-1	sec-31		xbx-1
C48D1.5	F14H12.7		Y46G5A.36
linc-19	ztf-27		Y105C5A.25
F47B8.2	frpr-6		Y38H6C.24
npr-29	gta-1		C05B5.8
srsx-30	enpl-1		sto-1
chil-1	nlp-51		F42A9.9
C01G5.25	add-2		nlp-19
nhr-117	rab-10		cpd-2
eol-1	T23B5.3		ttr-9
Y37H9A.4	unc-2		jmjd-3.3
Y38A10A.2	C54F6.17		T08G11.4
pri-1	Y44A6D.2		pfn-3
F57B9.3	ZC443.1		F46A8.11
cars-2	nspc-7		cest-27
msrp-7	T01C1.4		K02A2.5
lst-4	Y37F4.15		C16D2.1
ckr-2	Y105C5A.15		Y23H5B.1
D1081.3	linc-19		C26B9.3
Y37H2A.14	F56D6.16		nekl-4
F55D10.4	bro-1		srtx-1
flp-12	prx-1		hsp-25
str-139	F56D1.1		Y82E9BL.12
arl-7	T04G9.7		C39D10.11
F25B3.4	clec-222		parg-2
C18A3.7	T03F1.11		rft-1
K06A4.2	Y39G10AR.32		gcy-5
dmsr-6	Y4C6B.7		Y49G5A.1
F42E8.1	C05D12.7		C24A11.1
sprr-1	cwp-2		W02A2.9
F40F12.9	maf-1		cku-80
T10H10.2	T23F11.4		ilc-17.1
C45B11.6	C08F11.12		C23H4.6
cul-6	asp-6		lim-7
srh-201	F54F7.3		ooc-5
C04F12.1	C07G1.7		npr-15
nhr-183	atrn-1		acr-19
K09F6.11	dct-16		hbl-1
tsp-1	Y40B1A.1		C33B4.4
kcnl-2	Y34B4A.6		Y39A1A.9
ZC239.14	droe-4		C06A5.8
Y38C1AA.19	cyp-33C8		F28C10.3
irld-2	nlp-17		ZK1055.6
D2096.5	gbb-2		lon-1
F22E5.6	F40E10.6		nhr-43
npr-14	spp-14		scbp-2
tag-322	rrf-2		Y40H7A.4
Y69H2.15	K03B4.2		21ur-13850
srb-19	pdi-2		snt-7
ZK1055.7	C53A3.1		C03H5.6
Y71G12B.31	K02E11.6		F21C10.4
nlp-1	Y43F8B.2		F56A4.3
T03F6.8	F41G3.18		gst-39
slc-17.7	T20G5.12		ZK662.2
C54F6.15	spc-1		ZC504.1
glb-18	ule-2		eri-12
srh-17	K09F6.13		C13G3.1
ins-25	B0507.3		ZK6.11
zig-4	F45B8.5		C08D8.1
tkr-2	Y105C5B.5		F15G9.1
lgc-41	aars-1		T27A3.7
cca-1	ule-4		K09H9.9
nhr-91	unc-75		myrf-1
eat-16	bpl-1		ins-5
21ur-3835	gut-2		fbxa-71
lec-3	far-2		clhm-1
C18B10.6	rrf-3		F47B8.2
nlp-56	ins-19		lury-1
mboa-4	ctsa-1.1		C44H9.4
C50H11.8	M153.4		sumv-2
ZC239.22	K02F3.9		F17C11.11
K01A6.6	let-607		tre-2
D2023.3	del-8		F56F11.1
pqn-10	tre-4		sta-2
cpl-1	blos-7		str-256
vha-18	tmem-17		clec-79
Y49G5A.1	Y71F9AL.12		rheb-1
lgc-10	R13H4.2		catp-7
ins-29	zig-8		prk-2
slc-28.1	nlp-63		tag-151
srp-2	not found		col-107
fbxc-6	mec-12		W02C12.2
F43C9.2	ceh-89		emb-27
C36F7.5	linc-73		ceh-23
ZK742.7	fut-8		F46H6.5
hex-5	ZK177.9		T07C4.12
tbc-19	F10G7.10		xpo-2
lov-1	abf-2		T20G5.12
C04A11.2	B0035.13		F46A8.1
ZK822.1	tag-180		dnc-4
nlp-7	F23H11.2		comt-3
tmc-1	gnrr-2		cuti-1
lbp-4	unc-9		C34F11.8
nhr-85	F58H1.7		C47E8.3
F21F3.7	ckr-1		best-22
ttr-31	T01H3.5		nud-2
Y49E10.25	not found		T27C4.1
E01G4.7	slo-2		set-12
ugt-56	tpi-1		F49C5.9
str-259	lbp-2		F56D3.1
M03E7.4	C01H6.3		nhr-76
glb-3	Y106G6G.2		Y54E2A.10
meg-2	ZK512.7		T05H4.15
kqt-2	ntl-3		rsp-2
ins-2	nlp-82		Y94H6A.2
T03F7.6	C10C5.7		lron-1
C34E7.4	col-91		gtr-1
C52E4.12	gst-13		H41C03.2
sld-2	mab-20		F53F8.3
R11D1.12	F39B2.8		ist-1
chil-24	ZC404.15		F32D8.7
bus-8	Y59H11AR.6		mdt-1.2
B0393.9	C37A5.11		tes-1
twk-30	W02D9.6		F07F6.8
sdz-35	T10B10.4		W08E3.4
F58B4.6	Y65A5A.1		R07B7.6
sod-4	clec-266		tsp-12
T07E3.3	ptp-3		C47E12.2
trh-1	C05E4.15		F08B12.10
T06E6.15	fipr-13		rrn-2.1
ZK1307.7	E01G4.3		F07D3.3
glb-8	unc-70		R05D3.2
C25B8.8	F16B4.2		glb-21
cchl-1	lsm-8		dap-3
nas-31	idi-1		pqn-92
F47B10.3	C53B7.3		ZK353.9
gst-40	W07E11.1		rrf-2
T20D4.7	lron-9		sek-3
taap-1	Y54G2A.52		cyp-36A1
ZC132.11	Y50D4B.10		R10F2.4
C52E4.7	fmi-1		baf-1
ZC581.3	nduo-3		gcy-29
not found	H40L08.1		unc-33
ZK721.3	irk-1		C12D8.21
Y47G6A.5	spp-16		nhr-117
K08D8.6	F33H2.2		21ur-7170
ins-1	snt-3		F53B7.12
C13A10.2	Y62H9A.5		nhr-37
Y87G2A.16	21ur-7170		C17H12.10
abf-1	srsx-33		F37A4.10
fbxa-144	C53C7.5		glna-1
C06E7.95	C15H7.3		kcc-3
Y7A5A.3	glb-18		D2063.1
F48G7.4	unc-79		Y75B8A.39
clhm-1	rbm-39		mtcu-1
chdp-1	C33A12.19		abtm-1
zip-2	W08A12.2		abcf-1
B0361.4	argk-1		pgp-1
T12A7.2	C02F12.5		ssp-35
srh-210	W05H9.1		F10G2.2
21ur-13011	ugt-63		Y73F4A.2
linc-56	inx-8		flp-9
cyp-34A1	glr-5		T05C1.2
nhr-231	T22E5.1		F14F9.4
cyp-33C7	mef-2		C05B5.2
not found	R09H10.7		srh-166
bec-1	abf-6		ubc-3
mre-11	ZK863.8		not found
F15H10.7	F59A6.3		asd-2
21ur-4409	Y69E1A.5		T01B7.13
ttb-1	F32B4.5		C01A2.4
Y111B2A.3	rde-10		gcy-7
C47E8.3	Y73B3A.18		C15H11.16
F54B11.4	F36D1.7		arrd-28
C54D10.5	Y87G2A.19		F08D12.2
F42C5.3	not found		R07E4.1
fbxa-210	C31B8.7		Y105C5A.15
Y111B2A.1	F09F9.4		T14G10.8
chil-16	ZK637.14		let-611
sol-1	B0238.12		hlh-11
F02A9.7	Y51H7C.8		ess-2
flp-8	erm-1		ZC168.2
soc-2	clec-47		linc-135
skr-3	ndx-4		C03H5.5
rig-1	K11D12.13		F41E7.9
cutl-14	tre-1		nhr-179
dos-1	skr-21		B0496.2
cyp-33C4	wrk-1		rop-1
C50B8.4	K08E7.8		sdz-34
ZC132.3	F45D3.2		C04F5.8
skr-4	ppk-1		nhr-183
C51E3.6	hsp-12.3		nhr-138
M04B2.7	mcd-1		spe-12
mel-26	Y54F10BM.9		kpc-1
C04A11.1	C30F2.4		K10C8.4
K09F6.10	glb-19		igcm-4
F52E4.5	Y54E10BL.3		F25B3.2
gcy-33	R09H10.3		C44C10.11
sre-4	ZC449.4		21ur-1004
cil-7	hint-1		21ur-12928
M03E7.1	nlp-11		Y40C5A.4
nhr-59	Y11D7A.3		T23F6.3
F22E5.13	F55D1.3		hlb-1
egl-1	M199.9		K09F6.10
F45D3.4	T05E11.9		F26F4.8
dmsr-2	Y41E3.7		ZK121.2
slc-36.4	C31C9.7		nars-1
E02A10.3	slc-25A10		lpin-1
frpr-6	pde-6		nhr-238
oac-18	F17E9.4		cdo-1
K09F6.13	adr-1		nhr-100
ctg-2	ida-1		sri-20
F57G12.1	catp-7		C52G5.10
mir-5548	F21C10.9		F53A2.1
ckr-1	srz-85		prkl-1
Y40C5A.4	nlp-39		K02A6.2
linc-128	C08A9.10		Y54G2A.18
acox-1.5	arf-1.1		ttr-22
klp-12	Y43B11AR.1		F35F11.2
tat-4	manf-1		mrpl-37
nhr-115	popl-5		T10B10.4
F13D2.1	nlp-46		T06F4.1
cah-3	lec-4		C05G5.7
nlp-11	nlp-47		K08H2.3
dmsr-5	C35B1.4		Y51H4A.1
C31B8.7	unc-68		W02D7.6
D2007.1	ZC21.3		not found
phf-33	pud-4		T26A5.6
osta-2	chd-3		C12D5.5
clh-2	cacn-1
did-2	mix-1
snt-2	nlp-34
srr-4	Y46D2A.1
ajm-1	F15G9.1
21ur-15344	ncs-2
acs-21	col-77
D2007.2	linc-34
Y26D4A.5	atln-2
ska-3	dnc-1
syx-2	F21C10.11
fox-1	nhr-3
F36G3.1	Y32F6A.5
cutl-8	F09E10.7
istr-1	F31C3.3
M03B6.1	pmk-1
moc-5	unc-115
srx-2	F34D10.8
T22F7.4	F39E9.10
sprr-3	K02E10.7
T23B12.5	tra-1
apx-1	H32C10.1
Y7A5A.5	nhr-187
tiar-2	skpo-1
asp-5	rol-1
ins-24	C14H10.2
C09F5.1	vrp-1
T23B3.2	M28.5
F09G8.5	stau-1
F07C3.3	K08D12.8
D1081.6	vps-25
C29F4.3	dhs-21
klc-1	gfi-2
T04A6.2	F02A9.1
str-156	T07A9.10
F53B2.8	gmn-1
K11C4.2	hrpr-1
Y60A3A.16	C01G5.25
fbxa-199	ins-28
Y71F9AL.4	linc-38
T10B10.4	R02C2.7
C15F1.8	C47G2.4
nlp-63	uev-1
F58F9.1	toe-4
F13H10.6	Y79H2A.2
tbcc-1	C14C6.5
Y73F8A.32	R102.1
F09F9.5	tnc-2
str-253	R10E12.2
K08H2.10	fubl-1
linc-45	C46C2.5
R13H7.2	not found
F58H7.5	F54F7.2
F59A6.2	F59A7.8
M199.9	Y45F10C.4
C44B11.4	sart-3
pdfr-1	ZK524.4
ubc-23	C12D5.5
ulp-5	lin-5
dach-1	clec-221
F37A4.6	pmk-2
dmd-7	EEED8.2
nlp-41	F09G8.7
C44H9.4	ints-4
glb-9	Y71H2AM.10
glb-27	C18D11.6
ZK105.1	Y47D7A.15
F57B9.1	ost-1
21ur-2174	ZC404.2
ser-5	pnc-2
C49C3.4	lbp-1
chhy-1	F58A6.9
ZK1055.6	lfi-1
ins-17	taap-1
ZK177.9	shc-1
F55H12.2	dnj-20
gpa-13	ubc-14
C15H11.16	aat-1
F14D7.8	cnb-1
ipla-7	anmt-1
srh-25	ace-3
hum-5	gcy-36
fbxa-81	C50F4.8
DY3.9	C03A3.1
21ur-7400	fbxl-1
C45B11.8	ttr-24
F54B11.5	prcc-1
srd-54	rsbp-1
linc-168	F48E3.4
C05A9.2	F59A7.14
plst-1	mlc-3
ZK813.4	F11G11.4
C18E9.2	Y73F4A.2
F15G9.1	F21F3.7
bath-1	F01D5.5
srv-6	C28H8.3
W08E3.4	linc-128
dmsr-11	R02F11.4
R03H10.6	Y22D7AR.10
magu-3	pyr-1
F43G6.8	tag-18
sru-13	plx-1
F42A9.9	C06C6.8
sqv-7	dhs-26
T05H4.15	npp-21
M60.4	nhr-103
unc-53	F31F7.5
tat-3	cogc-2
Y55F3C.17	D2045.2
irk-3	nlp-28
C18A3.11	H04M03.12
F10E7.9	mvk-1
F14H12.3	C54C8.12
Y43D4A.2	T28F4.4
W02D9.10	scd-1
T21H3.1	W02B8.2
ccnk-1	gcy-32
clec-63	ekl-6
rab-37	lem-4
mai-1	C30G7.2
F09C12.2	T10B5.2
oac-54	F56A4.3
hosl-1	ZK1320.11
D1081.10	C08F11.7
cest-9.1	F56C9.8
C17F4.2	F59C6.3
H10D18.6	npr-4
dre-1	MTCE.10
mrpl-22	tank-1
F59B10.3	C51E3.10
T23G5.2	gcn-1
nex-3	mutd-1
C17G10.3	npr-2
amt-3	K01D12.6
D1081.11	C33F10.12
ethe-1	nhr-71
crn-4	F49C5.12
Y71F9AL.12	Y38H6C.23
C05G5.5	gly-12
F33A8.13	acy-1
C35A5.14	mog-2
Y43D4A.7	crh-2
slcr-46.1	E03H12.5
aqp-5	rnp-9
F53E10.5	mlp-1
epac-1	ZK470.2
F54C9.3	lmtr-5
F09A5.3	F25G6.9
21ur-14059	chc-1
nhr-232	pad-1
srh-159	B0025.4
fbxa-153	clp-4
rabx-5	F46F2.12
ceh-48	snx-13
F16C3.4	H03E18.2
C02D5.2	Y65B4A.9
F07G11.1	cgef-1
C05D9.7	evl-20
C04A11.5	C17F3.3
linc-84	unc-69
unc-47	grd-6
C04A11.t1	lbp-3
magu-4	B0261.8
sbt-1	C45E5.4
F33A8.12	Y39A3CL.3
T06F4.1	msa-1
rilp-1	Y97E10AR.1
K09C4.5	perm-4
copb-2	Y110A2AL.4
F02C12.1	akt-1
ZC449.4	C44B11.6
tsp-2	scl-25
clec-266	ceh-5
sri-18	nhr-68
Y51H7BR.4	ced-8
pdxk-1	dod-6
F59B10.2	vps-51
allo-1	emc-3
ZC239.5	dct-1
ZK418.2	dpy-23
lron-9	anr-36
flp-15	anmt-2
F20D6.11	mce-1
C28C12.1	trpp-9
ins-27	R07E4.5
F39H12.3	F36F2.1
ccdc-47	F40A3.6
fbxa-24	lrp-2
Y69E1A.8	C04E6.11
hlh-14	T28F4.5
C32F10.4	F32H5.3
sto-2	pes-7
srh-275	C25F6.1
lact-1	R13H4.7
cri-2	T05A12.4
F46C5.4	CD4.1
R05H11.1	unc-77
F25F8.1	C11H1.7
col-106	T24F1.7
tre-2	K07A1.6
Y45F10D.16	Y53F4B.45
cwn-1	Y71F9AL.11
Y70G10A.3	tatn-1
Y102A5C.6	atp-1
linc-85	gex-3
Y45F10B.3	pmt-2
abu-13	Y55F3BR.1
C34B2.11	bli-6
spp-2	clec-91
cdh-9	ced-7
rpa-2	K12H6.4
arf-1.1	M02H5.8
C31H2.3	ugt-50
lys-8	glb-13
F15G9.6	ZC239.5
C44H9.5	F25E2.2
sto-1	pmp-1
usp-14	hlh-17
C17F3.3	D1086.10
C15H11.12	vamp-8
C26C6.8	Y73F4A.3
F12F6.7	W09D6.5
Y46G5A.6	B0495.9
dhhc-2	K07A1.15
ngp-1	ttbk-3
pcs-1	C25H3.10
ttr-36	K02E2.6
ZC21.10	Y50D7A.10
F30A10.11	ZK813.3
K03H1.12	E02H9.6
mpst-1	gst-11
parg-1	K03B4.4
DH11.5	rrn-2.1
gpa-15	kcc-3
col-122	lpd-7
cln-3.1	R12G8.1
cpr-4	C06E7.92
mtm-6	rap-1
F12F3.8	mdt-11
F53C3.6	ifa-4
F57E7.1	R07E5.11
him-6	trh-1
C11E4.8	F02E9.7
F58B4.2	F58F9.10
efn-2	D1086.3
stam-1	mau-8
ZK418.10	cht-3
T26G10.5	cpn-3
Y116F11A.4	ZK354.2
inf-1	dpm-1
pigx-1	elo-5
ife-1	gcc-1
F59G1.8	Y59E9AL.6
col-181	F08H9.4
mec-6	asp-14
sre-40	C46C2.3
nhr-239	gtf-2F2
fbxa-66	F10G7.9
C24D10.49	frpr-13
dod-3	acdh-10
acs-22	ama-1
21ur-10817	clp-9
aexr-2	C17F4.2
mks-6	gtf-2A2
ZC404.16	lin-59
srd-4	gale-1
C08F11.13	F40F8.4
Y38H6C.13	aqp-2
F22F4.5	C08E8.4
C10C5.5	C27C12.1
F10E9.17	flp-7
snt-3	smz-1
npr-3	snt-2
kvs-4	tyra-3
srb-15	puf-9
Y59H11AR.4	Y39B6A.30
far-5	pph-1
linc-10	Y57G11C.33
F09F9.1	K11H12.9
vps-36	C18D4.12
M01A8.1	R11G10.3
fbxb-49	ckk-1
srh-146	D2030.12
nmat-1	irg-4
lit-1	C53D6.7
gln-6	T23F2.5
ceh-57	hex-1
C40A11.6	rpl-14
Y45F3A.4	T03F6.10
C27F2.6	Y47D3A.32
W05E10.2	Y17D7B.7
glb-12	hpo-26
F47B3.4	Y48G1C.9
asd-2	Y46G5A.8
T01G5.7	B0511.12
lrch-1	chup-1
nhr-42	snet-1
F40G12.10	vps-29
F57C9.6	F42C5.4
clp-4	inx-6
col-8	ppm-2
rde-4	srp-8
plp-1	nsf-1
T09D3.3	pdi-1
W10C4.1	lgc-36
21ur-328	ceh-32
imp-1	tag-294
Y60A9A.3	epc-1
K05F1.6	F32D1.3
npr-8	lec-6
unc-22	tkr-1
tpxl-1	cpl-1
W05B5.1	Y49G5A.1
F19B10.4	ttx-1
F55D1.3	nfyc-1
nhr-40	gcy-12
irld-15	sri-8
zip-1	haf-7
F19H6.6	uba-1
B0034.7	popl-7
B0207.2	eva-1
not found	C39B5.2
riok-2	F33E2.4
linc-11	T23B3.2
T02C5.1	F36H1.11
21ur-10992	rpn-6.2
tbc-16	Y106G6D.3
K02E10.7	T20G5.9
Y46G5A.43	C04G6.5
srd-70	frpr-19
kcnl-4	K07A1.13
col-42	nhr-6
B0207.10	E02H9.7
F46F2.5	C34F6.11
Y77E11A.23	R06F6.8
spd-1	H24G06.1
F20D6.2	mps-2
lon-2	hxk-3
twk-17	T25B9.12
R03H4.8	Y54E10A.11
tnt-2	igeg-1
linc-50	C17G1.2
F32B4.5	ets-4
F14H3.6	T02B11.8
C18B2.3	gcy-37
ZK863.1	sws-1
K04G11.3	Y54G2A.40
F54F12.1	test-1
F32B4.12	K07A12.1
K08D12.4	srh-237
T02E9.27	Y7A9D.1
pxn-1	H17B01.5
asp-1	C08F8.6
K08B12.7	T28H10.3
coh-3	col-161
M05D6.5	trpp-10
E01G4.3	lec-11
C06A8.6	hil-7
str-245	K08C7.6
C01H6.3	Y48G9A.9
dmsr-12	C02E7.7
pcn-1	efr-3
F26G1.5	C36C5.12
rpn-6.1	psd-1
abcf-1	tsp-20
C39D10.6	pde-3
F31E3.2	F16C3.1
C51E3.10	F44G4.7
C27D8.4	B0252.8
C31B8.2	ZK1010.10
C08F1.8	ifb-1
C10C5.3	F53H4.6
tkr-1	erd-2.2
npa-1	F16B12.4
pgph-2	tba-1
gpa-6	ZK593.3
npr-18	ssp-37
Y43C5A.2	H23N18.5
mboa-3	gpa-2
ZK180.6	hyls-1
C48D5.7	klu-2
M04F3.4	hint-3
cox-14	F31A3.3
linc-8	gst-5
B0272.3	linc-8
C06E7.2	svh-2
W03D8.5	pid-1
R05D3.2	his-70
T28H11.8	mec-7
mrp-7	sri-40
W06D11.1	F59E12.6
E02A10.4	W04B5.1
lgc-47	Y47G6A.33
F53A2.9	H05C05.4
ZC404.15	T20G5.8
wht-7	C33G8.4
Y26E6A.2	unc-42
nep-16	nduf-5
iglr-2	gst-41
ZC266.1	F26C11.3
ZK669.5	mev-1
lsm-4	col-73
C05G5.3	ssq-2
eif-3.G	dhhc-3
nmur-1	F32F2.3
Y57G11A.2	top-2
nekl-1	slc-9B.2
cyp-14A3	Y47G6A.36
nhr-71	F11C1.7
lin-24	T04F8.8
npr-6	F01G12.18
F33H12.7	E03H12.7
Y73B6A.16	R10E8.10
F09C11.2	F42A9.9
prx-5	R09F10.5
nst-1	ule-1
nlp-40	F36H12.3
E03H4.5	sir-2.1
zim-1	bcat-1
sri-48	col-142
wht-1	F28B3.10
fbxa-42	ZK1055.7
ztf-27	C05G5.1
deg-1	C16B8.3
C06E7.4	Y34B4A.9
K02F2.5	R10E11.6
prmt-1	T22B3.3
cytb-5.1	K09D9.1
rskn-2	natc-1
dmsr-16	pqn-41
frk-1	dnj-18
vha-6	acl-1
hrg-1	ceh-41
mab-7	W04A8.4
tsp-21	C39E9.8
T04H1.5	mes-6
F32D1.7	Y97E10AR.6
F57A8.4	D2013.6
nprt-1	tag-234
Y73B6BL.31	Y48G8AL.12
C33B4.2	ears-1
B0252.1	C37A2.7
R08F11.7	fipr-18
F26D11.1	sem-2
F47B10.9	D1086.6
R105.1	rskn-2
F18A11.5	dhhc-4
Y57A10A.2	hlh-16
nhr-100	set-20
mtrr-1	tat-2
F25E5.5	T05F1.8
R07E5.4	AH9.4
T20G5.12	lsy-2
nhr-138	C04G2.3
T23F11.4	F39E9.26
21ur-6238	C06G3.3
K06A9.1	gpb-2
T20D3.2	ilcr-1
C06C6.8	cra-1
mcm-5	iffb-1
gla-3	ssu-2
C03B1.2	nxf-2
Y43D4A.162	tos-1
Y59H11AM.4	F40G12.10
scc-1	Y92H12BR.4
R10E11.6	T22B7.7
F42H11.1	F56F11.1
21ur-7038	tpst-1
pak-1	icap-1
F40E10.5	smg-8
Y54E2A.10	ZC250.4
ttr-45	din-1
F45E1.4	nhr-47
Y43C5B.2	tbc-18
F21C3.6	ndfl-4
cdap-2	mboa-1
exc-6	linc-46
hpo-30	F55B11.2
rpa-1	msp-45
C06E2.5	T26A8.3
F15A2.8	flp-26
F38A6.4	F37H8.5
acr-11	cpi-1
sdhb-1	C17F4.7
C49F8.1	nbet-1
spp-14	rpl-29
arrd-25	spcs-1
Y75B8A.44	linc-25
F13D12.10	C35E7.11
pola-1	rpl-36.A
21ur-6907	gly-7
nlp-35	arrd-28
H24G06.1	tps-1
F40F8.1	ZK1248.19
F13B12.15	mecr-1
R09A1.2	F23C8.5
rad-50	R11H6.2
lin-54	F49F1.15
W03G11.4	F30H5.4
F14H12.9	prmn-1
rpi-1	T04A6.2
hyl-1	taf-5
lgc-40	W06H8.6
Y106G6H.1	flp-8
K07E12.2	C35E7.9
DH11.7	col-159
egl-3	tub-2
F33E2.5	unc-16
sra-10	arl-7
lpr-2	D1022.4
F07H5.10	col-130
col-19	dylt-2
C04E6.7	trap-4
hse-5	Y51H4A.1
dsh-2	zag-1
prx-11	djr-1.1
T05D4.5	Y26E6A.3
F02D8.4	Y48E1B.8
cey-4	W01D2.1
Y43F8B.9	C05E11.7
acc-4	mksr-2
F19G12.8	C10A4.9
F21F3.2	usp-33
Y37E11AL.1	snt-6
ddi-1	zig-4
C06A5.8	tmed-4
Y26D4A.19	eat-6
pph-1	rpl-11.2
F49E7.5	dep-1
clec-125	K01A6.6
npr-2	nhr-20
21ur-7419	best-23
F27D4.6	mbr-1
ttr-35	lips-15
ZK418.7	F14F7.4
R04E5.7	K03H9.3
C30B5.16	asp-4
linc-25	C27A7.1
nhr-14	Y43F8C.3
C30A5.10	R03H10.6
F49E10.4	ZC513.7
W02B8.2	F57F5.1
chup-1	acbp-7
ZC53.4	nipi-3
F31A9.2	Y57G11C.20
ZK616.1	F53H4.2
C33D9.8	hecd-1
Y49F6C.8	F52E1.9
T01E8.8	B0205.10
dpf-1	M04C3.5
H13N06.7	Y54E5A.7
snb-2	F49E2.5
pezo-1	ZK353.9
pdhk-2	H06I04.5
grdn-1	C32D5.10
tat-2	aex-6
egl-36	rps-9
npr-10	C08F1.8
B0496.6	pgp-9
F22F1.3	ric-4
T20G5.13	eif-2Bepsilon
not found	mpk-1
fkh-7	unc-39
F36H12.4	R144.13
T08B2.4	egl-9
K09E9.1	C48E7.1
T01B11.1	suf-1
linc-149	Y15E3A.5
B0244.9	C04F12.16
F19B10.1	F45E10.2
arx-7	Y87G2A.16
linc-24	egl-1
T22D1.5	gst-27
msp-77	mrpl-45
ZK867.11	acr-12
ipgm-1	cua-1
obr-2	F52E1.14
swt-4	F53C11.5
C41G7.7	Y73B3A.17
C27D6.11	Y62H9A.15
C27C7.1	dgk-1
D1007.15	gex-2
fbxa-93	nape-2
asp-6	Y12A6A.1
Y42A5A.3	R166.3
srh-127	Y38H8A.3
21ur-11073	nhr-19
egg-1	C54F6.15
M04B2.6	C49C8.6
nac-3	F44G4.3
M28.5	K09B11.4
F32E10.9	F07C3.2
F15B9.6	T09B4.5
atg-5	rab-35
C02F5.12	F07G6.10
F16B4.7	tam-1
C32E8.4	T10E9.4
Y43D4A.8	clr-1
M28.9	nspf-3
C18E3.3	sri-60
Y75B8A.39	ZK550.5
coq-6	pkd-2
F58H1.6	R144.12
F18A1.7	C09H10.4
sql-1	F36F12.7
F25E5.4	syd-9
21ur-9624	MTCE.2
C08F8.6	unc-71
R10E4.7	T19A6.1
H25P06.5	F54G2.1
gsp-3	mdt-20
F36H12.3	K01A6.5
C16A11.5	jkk-1
trx-3	R02E12.4
ZC204.12	Y37F4.5
dmd-10	F15E6.4
F44G3.7	C53D5.5
C39D10.2	fipr-16
pqn-92	T25G12.3
ZK596.1	C14B1.3
Y62H9A.11	ptp-4
ncx-5	ncbp-1
nspd-2	W07G4.8
F15D4.4	rad-50
C42D4.1	pab-2
flp-5	scd-2
T23F2.5	ZK970.7
slc-17.2	W08E12.8
dex-1	T25B9.3
nlp-43	T08D2.3
ceh-16	K02E11.5
21ur-7010	K02A11.4
ZK686.3	nst-1
pdf-1	ZK546.4
C25E10.12	pigx-1
fbxa-6	F35H10.6
twk-23	flp-1
F27D9.7	R08D7.5
pgp-5	glb-30
vha-7	tba-9
C14F11.7	F09C8.1
flp-25	cyp-13A9
cic-1	F23A7.4
mop-25.1	C28C12.4
F22H10.2	hic-1
pgal-1	Y69A2AR.46
pnk-1	F56F10.2
F46C8.3	CE7X_3.1
F19G12.3	icl-1
M03A1.3	Y51H7C.1
K07C5.3	Y39A1A.27
wago-1	hcp-4
ncs-6	col-76
Y75B12B.1	eef-1G
nasp-1	T02B11.6
unc-9	mys-4
scyl-1	C35A11.2
osm-3	kin-1
sesn-1	mrpl-30
Y42H9AR.4	ule-3
nap-1	nlp-15
Y59E9AL.6	col-49
gfat-1	rps-3
fbxa-106	valv-1
Y17D7C.3	slc-30A5
F13A2.4	his-24
rocf-1	T15B7.1
21ur-2808	drn-1
dpf-2	Y38C1AA.12
btb-19	lpr-6
21ur-12301	W09C5.3
nlp-57	col-175
F25H9.6	ast-1
T15B7.10	col-109
F17C11.6	T28F3.5
pud-4	bli-2
T04C9.8	glb-25
nfki-1	T24B8.7
M03C11.1	lgc-47
H10E21.5	T20F5.8
F25E5.9	sre-6
hrdl-1	col-167
F02C12.2	catp-8
swan-2	ZK856.7
EGAP1.1	ZK669.9
ZK1055.4	C25E10.10
T10B5.2	flp-34
lmd-3	Y55F3BR.11
F41G3.5	mlc-4
F19G12.4	dnj-4
ZK154.4	dmd-6
puf-5	Y41D4A.4
C30B5.13	abhd-5.2
nlp-33	F47D12.9
nhr-94	T04F8.3
tipn-1	F19C6.12
F19B2.6	cpb-1
cccp-1	cnp-2
Y37E11AL.2	W04G3.13
F44A2.11	nhr-21
W09C3.3	unc-38
T11G6.5	Y54F10AM.6
rom-1	K05F1.6
unc-104	cysl-2
F31D4.5	cct-1
C44F1.1	Y41E3.8
F36F12.7	gst-21
frpr-13	ben-1
hcp-3	K12H4.2
ZK524.4	C08G5.7
T28H10.3	VM106R.1
K10B2.4	C05D11.1
cpg-1	Y44A6C.1
F37A8.5	mif-2
ifg-1	F45E4.5
hst-2	far-5
sre-6	rei-2
rhr-1	ins-33
nasp-2	H40L08.2
C15C7.4	ldb-1
Y73E7A.6	H14E04.3
sid-2	ent-2
kcc-2	cids-2
mlc-2	Y73F8A.5
Y116A8C.25	olrn-1
T15B7.14	Y48G8AL.7
zip-3	acr-19
K08E5.7	C32B5.18
pqn-88	B0410.3
Y43D4A.1	lrp-1
him-8	C35A5.6
ZK121.2	Y113G7C.1
C09H5.7	T23B3.5
zig-8	C07A4.2
Y53F4B.25	Y57G11C.46
srh-98	npr-27
F42A10.5	zig-10
mif-4	K09E4.1
kbp-4	K09F6.3
F26A10.28	lfe-2
cTel55X.1	hot-7
erd-2.1	ceh-74
unc-60	ethe-1
T09F5.12	spch-3
B0273.1	flp-19
Y39B6A.3	F22F7.7
F46F2.4	unc-98
Y106G6G.1	ceeh-2
F46F11.7	K09F6.7
K09F6.6	F53F4.16
21ur-9485	ttr-8
heri-1	T01D1.4
R144.13	msp-3
M116.5	casy-1
gadr-5	C13G5.2
nrde-1	T19B10.2
Y17D7C.9	cng-1
F53C3.4	fbxa-3
era-1	Y38H6C.9
pcp-3	F44E7.4
Y15E3A.5	C01G5.3
cest-2.1	T05A1.5
C53B4.2	K03B8.6
spp-1	dpff-1
K11D5.1	C45G9.12
T22B3.3	grk-1
C44B7.7	Y37F4.2
timm-23	stg-2
T02E1.6	tbh-1
glb-1	H14A12.3
H03E18.2	col-125
F49E11.2	rps-29
F23C8.8	cah-4
eif-3.J	B0280.2
Y53F4B.45	fbxa-34
gbh-2	ins-18
fbxa-189	ddr-2
Y54G2A.15	pph-2
D2096.12	R119.2
eva-1	R11H6.4
npr-24	Y75B8A.13
M01G4.1	F39E9.18
asp-2	F41D9.2
C02B10.5	scb-1
ZK816.1	C04H5.7
C18E9.7	mek-1
col-135	hpo-27
Y102A5C.36	tns-1
pct-1	rpl-37
ubc-3	acly-1
F57A8.1	F37A4.4
F38H4.4	F55B11.3
Y71G12B.23	F40F8.1
K07C11.8	catp-3
srb-1	ZC302.3
trpl-2	col-168
K07C10.3	Y34D9A.3
ugt-48	F59A7.2
let-765	spe-15
Y54E10A.17	gfi-3
chl-1	T28C6.10
ubxn-6	C49F5.8
msh-6	tre-2
F52G3.6	aak-2
pgrn-1	C42D4.18
K11H12.8	ints-11
srd-23	lin-25
vps-4	Y67A10A.10
fat-6	C10C6.7
asp-3	Y38F1A.8
T16A9.5	Y49F6B.9
F22B8.7	R10D12.13
alp-1	ceh-21
cey-2	F56F3.4
msa-1	zyg-9
C42D4.13	cey-1
C34F11.1	C34E10.10
abts-3	rps-24
C36H8.1	sly-1
rab-6.1	F55A11.4
W02G9.4	cbp-1
exos-4.1	C35C5.9
hdl-2	T12A7.7
C46E10.1	trf-2
C31B8.9	fis-2
spp-3	ctsa-1.2
ZK742.6	vha-2
F10E7.2	agr-1
acl-2	rig-1
F37B4.15	C17G10.7
C03B1.6	R04F11.3
K02F6.7	sel-10
epg-8	srz-24
C18A11.1	egl-45
csc-1	Y59E9AL.5
nhr-243	F54B11.14
add-2	gpx-6
zig-3	Y42A5A.1
rps-12	srsx-31
C17G10.1	efn-4
coh-4	rbg-1
Y46H3C.5	B0250.4
ran-3	F52H2.7
lgc-53	F46G10.1
ZK1010.8	ints-1
pgp-8	K09C6.9
Y54E10BR.2	C05C10.7
Y43C5B.3	F10E9.5
C34F6.9	lrk-1
F53A9.1	F28B12.6
ser-3	Y51B9A.5
erp-44.1	mtm-6
F52F12.5	rnp-2
msp-81	rcs-1
osm-9	hsp-90
Y76B12C.4	nlp-40
H16D19.4	ulp-2
aak-1	linc-11
ZC376.8	slc-17.1
C05G5.10	Y37E3.1
F15E6.9	R05G6.5
fbxa-146	dach-1
act-2	K11H3.4
Y69A2AR.47	gsk-3
F54D10.7	F40G9.6
tni-3	npr-15
rpl-11.1	E04F6.8
che-11	R11G1.2
col-101	Y26D4A.5
pud-3	nhr-114
Y53C10A.10	B0238.11
R13A1.10	rnst-2
smz-2	cyp-33C9
M03F8.3	ZK354.3
T08H10.3	T23E1.2
T04C12.14	gas-1
ncx-4	F28H6.6
C04G2.3	rab-6.2
asah-2	cutl-16
pck-3	ints-2
F12E12.1	ncx-4
ekl-5	T27E4.1
F40H6.6	sfxn-2
dmsr-7	oxy-5
ulp-4	arx-1
ZK856.11	ZK973.11
T23E1.1	K01A2.4
C15A7.2	pals-30
T01G1.4	kin-29
C54D10.17	pxf-1
ZC434.8	F10E9.12
T01H3.5	col-75
Y24F12A.1	nlp-24
cebp-1	F46C8.1
K09D9.1	unc-46
K08C9.2	ZC247.2
aagr-4	W02B8.1
slc-25A18.1	Y42A5A.3
T06G6.4	abts-1
snpc-3.1	vit-1
F52F12.9	W10C8.6
sas-6	T04A6.1
Y56A3A.33	F14D7.11
mfb-1	F58A3.6
svop-1	F33D11.16
mrp-1	F25E5.5
glb-28	T08G11.3
egg-2	svh-5
lurp-4	gck-4
Y71H2AM.4	ceh-27
F58B3.6	E01G4.7
ssp-10	col-180
rab-7	ZK370.4
rig-3	F23A7.3
pkg-2	col-71
T02E9.11	sptf-1
nhr-58	coh-4
plk-2	K11C4.1
spp-23	cdr-4
tts-1	pqn-88
srt-63	ptr-23
irld-10	CD4.10
athp-3	ugt-8
umps-1	ttr-5
popl-7	flp-13
lipl-5	C44B7.5
T10H4.1	F11C3.1
F53B3.6	ctf-8
F09B12.3	F36H12.5
F10G2.1	dpy-4
ddo-1	ubh-2
C54F6.17	K01H12.4
T19F4.7	R05C11.2
Y39E4B.11	let-522
F39E9.7	nra-4
K02E2.6	imph-1
F52H2.4	har-1
npr-15	flp-32
alg-3	F16B12.6
ZK1320.9	rpl-18
inx-15	F58F12.3
F58A4.2	Y57G11C.22
ostd-1	zig-7
C30H6.12	F10E9.18
fce-1	T27D12.6
upp-1	T26H5.14
F56A11.4	sec-16A.1
ric-8	F55D1.1
C25D7.12	F53B2.8
W09D6.5	hmr-1
pqn-80	xpb-1
ceh-19	lpd-3
frpr-10	F56E10.1
D1065.3	W05B10.6
T19C4.5	rpl-28
F49E10.2	nlp-9
rbm-17	fipr-20
clp-8	panl-2
plk-1	ptc-1
K06G5.1	alh-10
lin-48	C17E4.2
Y54G2A.49	cpg-7
dhc-3	F07H5.5
M02B7.2	rps-23
alh-1	dsb-3
linc-35	T24B8.3
C14B9.2	F57A8.1
dpy-31	F11C7.2
ser-2	E01G4.6
vang-1	gar-3
ifc-1	egl-15
fbxc-19	cyc-2.1
col-95	cla-1
endu-2	F22D6.15
msp-3	F09G2.2
fbxb-46	W07A12.8
gln-5	rps-5
pitr-1	F09F9.11
C54C6.5	R03A10.8
cpn-1	F42H10.3
R07E4.1	T24A6.20
unc-38	mir-5548
F36H12.14	dcs-1
C52E4.17	K11H12.8
Y54E5A.5	sax-7
dscc-1	T28B11.1
jnk-1	C36B7.2
C03F11.4	C34E11.9
picc-1	K10C9.7
C01B10.6	mrpl-13
taf-11.2	not found
tsp-9	klp-12
F36D1.4	pes-4
Y119D3B.13	dlg-1
unc-8	pmp-3
tts-2	bli-1
rpb-10	madd-4
srd-39	F23A7.8
fbxa-211	fbxa-137
smc-5	dct-9
mei-2	R04A9.3
Y47D9A.5	linc-21
cubn-1	T11G6.11
C29F5.3	eel-1
clec-153	C30E1.9
F52C6.3	W02D9.10
Y80E2A.1	Y82E9BR.17
Y105E8A.20	F21H7.2
haao-1	Y69A2AR.49
math-26	fdps-1
nipi-3	F58D5.5
gfi-2	K07E12.2
ZK1055.5	C18E9.8
F10C1.3	F28B3.6
srw-130	Y71H2AM.20
dhs-29	catp-4
msp-56	Y75B8A.44
C11H1.7	C49F8.1
C08G9.5	snpn-1
F21C10.7	M05B5.4
E02H9.6	C13G3.1
test-1	Y55B1BR.7
C53B4.3	C04G6.2
aqp-9	cku-80
C06E4.2	mdt-10
21ur-2429	C15C6.3
pole-1	ttll-9
nlp-50	mrps-11
Y55F3BR.19	ubc-7
F35C8.8	inf-1
T02H6.7	F21H7.5
tac-1	rnh-1.0
peel-1	F49H12.4
camt-1	not found
syx-7	coa-3
srg-65	C41D11.6
nhr-145	C25D7.16
hasp-1	Y106G6E.7
21ur-14796	R01H2.7
R02C2.8	cho-1
F16C3.3	pnc-1
T22F7.1	nhr-18
F55A11.8	kap-1
grl-8	F09E5.16
nxf-1	piga-1
Y73B3A.1	hpo-10
dohh-1	ave-1
T23B3.9	aman-2
F46C5.11	cct-6
nhr-133	linc-35
E02H9.3	C47E8.3
spd-5	linc-1
fbxa-114	inx-12
T19H5.4	nas-10
cct-3	ceh-31
fib-1	C32D5.8
F19B2.5	ttr-2
ZK1067.3	pcbd-1
Y54G2A.18	cyn-7
gcy-28	hda-6
R11G10.3	atic-1
gpd-1	T26A8.1
ttr-34	msrp-1
C44B12.6	pcyt-1
nspd-1	acc-2
T20F10.2	adbp-1
vab-10	abt-2
dnj-7	rps-10
cyb-1	T28D6.3
idhg-1	Y37E11AL.12
nhr-112	toca-1
Y51H4A.935	Y41D4B.1
memi-3	nlp-62
W09C3.8	F46B6.2
pes-9	cogc-8
ZK1010.5	ift-81
ZC395.5	nhr-62
C31H1.5	tbc-3
mex-1	jnk-1
eef-1B.2	jip-1
T11F9.12	rpl-15
C35E7.9	JC8.17
nhr-36	rps-14
Y71F9AL.11	F31E3.12
dnj-23	not found
fbxb-17	glb-14
shl-1	C24D10.2
mrps-18A	str-253
cpna-4	M02D8.6
ced-8	ZK813.7
T02D1.8	D1086.8
lap-2	ins-27
rrf-2	ttr-34
K07H8.12	flp-15
alh-13	F46A9.1
Y47H10A.4	F12A10.1
F17C11.4	rpb-2
F25D1.2	C52G5.2
fbxl-1	pgp-5
vit-5	F39E9.7
mesp-1	cah-3
F09F9.16	acp-6
eff-1	cle-1
lec-6	Y116A8C.23
F23C8.3	ubr-1
lron-15	tat-5
W07B8.4	hprt-1
nspd-10	Y76B12C.8
T01C3.3	rps-15
his-41	glb-24
nlp-67	mtl-2
src-1	Y53F4A.2
ZK593.9	F35D2.3
clec-157	F48D6.4
C43F9.14	osm-5
F30A10.2	C24B5.1
ugt-30	dct-18
M02B1.3	M02B1.2
mdt-26	skr-20
perm-3	unc-87
puf-3	ceh-13
fbxb-69	prp-8
unc-87	capg-1
ceh-82	Y37A1A.4
C02F5.13	let-418
F19C6.2	C23H4.6
Y48G8AR.2	Y43F8B.11
F08B12.4	col-107
irg-1	T04F3.4
T06A1.5	unk-1
cdc-25.1	gst-16
sedl-1	F20D6.8
nekl-2	ttx-7
nhr-61	ptb-1
ints-1	F36H5.4
nhx-1	npp-24
tdc-1	F44F1.4
gsto-2	C31G12.4
rgl-1	F35E12.6
T08G11.4	D1086.7
ncx-2	DH11.2
C23H5.8	F54E4.3
cest-10	kcc-2
F23B2.7	nspd-7
dpy-8	msp-49
F11E6.10	drh-3
fshr-1	sar-1
xpa-1	C17C3.15
bath-7	goa-1
ppm-1.D	clec-48
T05C12.8	acdh-7
col-20	qua-1
ZK180.7	C09B9.7
plg-1	Y80D3A.9
srv-24	T01D3.3
oac-42	linc-42
npr-32	fog-3
21ur-12501	Y69H2.17
T23B5.3	B0198.2
C10C5.4	F13D12.10
F10E9.1	F08F8.4
dct-18	sax-3
ZK822.2	F23F1.7
clsp-1	rab-7
T21B4.21	rla-2
gpa-16	col-145
Y50D4B.1	F14E5.2
spp-10	Y65B4A.2
cpr-6	C26B2.7
21ur-6266	emb-5
mua-6	Y39A1C.1
srh-39	ZC412.3
gss-1	R05A10.2
M01E5.3	M05B5.3
T12G3.6	pdi-6
C25A1.16	F08G5.3
F36A2.10	aco-1
F20D6.10	Y37E3.8
Y37E11B.5	Y39B6A.33
F11E6.8	acdh-13
sup-26	K02E11.3
21ur-8598	C50F4.10
Y54E2A.7	utp-20
glh-2	unc-62
scav-6	F31E9.6
skr-1	grd-17
best-22	rpl-13
F57F5.1	rpoa-1
R166.3	F54B11.4
ZK742.4	hpk-1
C02H6.3	pfd-4
mrrf-1	rps-28
dmsr-1	M7.7
hxk-1	npr-25
F14F9.3	cdk-11.1
ugt-31	F09B12.7
Y55F3BR.11	his-71
R04A9.3	F10G7.5
snt-1	cdc-48.3
abt-5	daf-2
F54D12.9	str-162
Y39G10AR.16	acdh-8
prk-2	col-65
ssp-34	F01E11.3
W06F12.7	aakg-5
kvs-5	C08F11.6
T23G11.1	dre-1
Y39A3CL.15	rpl-24.2
F52B5.10	M28.9
K07A1.4	ZK813.1
nadk-1	cest-24
C13C4.4	nhr-88
ZK512.10	F09C6.11
C07H6.2	Y23H5A.8
cep-1	hot-3
clec-65	copa-1
C27D6.1	D1054.10
cdc-25.3	dpy-14
lgc-11	gnrr-4
sec-12	H05L14.1
cct-8	cand-1
C54D2.2	dos-1
lys-7	cas-1
Y37E11B.2	rpn-12
tnt-4	C44C1.6
memi-2	F59A3.10
F56D2.5	lec-9
F58F9.10	atf-7
pstk-1	lep-5
tag-275	K10D6.2
nhr-54	dsb-1
H14A12.3	col-176
oac-50	sek-1
W05H7.1	tmbi-4
T23B3.5	F38B2.6
asna-2	Y34F4.2
pgp-7	ari-1.4
mec-12	golg-2
ssb-1	B0303.4
F07C6.4	col-150
tbc-8	F14B8.5
B0205.8	F15A2.8
mrpl-36	C05D9.12
clec-190	H35B03.1
ogr-2	gadr-5
B0310.3	C25D7.10
F18H3.4	F55G11.2
C01F6.16	nhr-67
R09F10.3	Y60C6A.1
lpd-7	str-1
F30F8.9	rpl-36
wrt-3	sto-6
ech-3	sre-4
glb-20	sec-16A.2
msp-64	mrps-9
T28F2.2	ttll-5
tag-131	C18H2.4
F47H4.12	asns-2
lipl-2	nuo-4
nhr-173	rpl-17
rga-6	sru-26
anr-20	act-2
msp-71	T28H10.1
F32A6.8	old-1
spp-17	C40C9.3
C14B4.2	gst-24
hdl-1	Y37E11B.10
vps-2	snx-14
slc-25A10	K07H8.5
sek-1	flp-3
21ur-6010	21ur-15462
K01D12.15	F56H9.9
mek-1	F49D11.10
F56B3.11	cka-1
mob-3	trpp-5
fbxa-217	qui-1
T12B3.1	E01G6.2
ppm-1.G	rund-1
rpm-1	linc-133
nhr-214	Y106G6H.16
F16B4.4	Y62H9A.3
F17E9.5	paic-1
ugt-64	twk-5
F42G8.8	rbf-1
baf-1	F14D7.12
sre-14	ser-3
C01F6.2	F13A7.1
F25H2.6	K02F2.5
R10E11.9	msh-4
mps-1	W05B5.1
F21H7.2	F49F1.5
tag-294	ugt-46
mys-1	K07D4.1
ima-2	F09E10.1
W10C8.6	Y116A8C.43
puf-12	T23B12.8
F17E5.2	knl-2
C35B1.7	gadr-3
ssp-16	F30A10.13
F09F7.6	flp-11
T26A8.1	mrpl-21
spr-2	F55H12.4
haf-9	H22K11.5
Y71H2AM.6	ptp-5.2
C34E10.10	rhr-1
B0238.9	C03C10.5
ZK637.14	wdr-5.1
K06A4.7	clh-4
sre-39	VW02B12L.2
cyn-1	F18E3.11
kbp-2	F44E7.3
T26H5.14	W09C5.7
msrp-5	col-165
F56C9.6	F55F8.7
F41C6.6	unc-7
dyf-18	F59B2.15
emre-1	T13H5.6
nhr-168	B0334.3
tag-241	ceh-19
unc-27	ceh-49
T04B2.8	snrp-200
F12F3.7	C08G9.1
gnrr-6	C35D10.6
C34F6.11	col-53
cdh-4	ZK546.3
C13C4.6	col-96
abts-4	C10H11.11
2020-03-02	cul-6
ZC443.4	F29B9.12
msp-31	xnp-1
C11H1.9	arrd-20
srx-72	B0272.3
H17B01.2	dao-2
21ur-3500	cdkl-1
F53E10.6	C49C3.4
R05G6.9	pha-4
ZK430.7	ZK1307.7
ZK354.3	clec-190
gnrr-1	Y102E9.5
ife-4	F43C9.2
21ur-333	upp-1
ced-3	trpp-6
use-1	ZK909.3
C46G7.1	F36A4.4
acs-18	F27D4.4
nhr-83	cap-2
ZK688.7	F33D11.7
far-1	W04G3.5
unc-129	ccpp-1
C05G5.9	C29E4.15
fer-1	act-5
Y71F9B.13	ech-3
mir-264	T05D4.5
csq-1	avr-15
cyp-33C11	F57C2.5
F20D6.8	F56D6.19
fbxc-58	col-43
dnj-27	rei-1
mrpl-38	hap-1
art-1	F40D4.13
F36A4.4	Y1A5A.1
linc-153	aps-3
lgl-1	lgc-12
aakg-5	B0495.5
C06E4.8	C15C7.4
mdt-22	R12B2.8
srx-126	Y73C8B.3
aldo-1	ptp-5.1
F58F12.2	F59A7.5
srh-92	cdh-4
Y50E8A.10	mom-2
ugt-22	not found
C37E2.2	C32D5.11
F08H9.4	C04E7.3
lgc-46	lron-12
T28A11.17	Y71F9AL.7
F35C11.4	C14A11.9
F59D12.8	ndk-1
C32D5.10	gcsh-2
ZK1098.9	srg-65
K09A11.1	C26C6.4
ncs-7	fbxb-43
aipr-1	ssp-34
col-137	F53C3.4
C14A11.5	B0348.10
K10G4.10	ZK643.2
gpi-1	nhr-102
pign-1	znfx-1
ekl-7	R07E5.17
C05D9.12	wrt-10
D1022.14	F53F4.13
asp-9	F55F8.2
rmh-1	rpl-7
T14G11.1	T10D4.6
fbxa-145	hmit-1.3
C01A2.4	dmd-7
C50F4.10	math-23
ctsa-1.2	F54C9.3
F39E9.6	dbr-1
F55B11.4	set-16
E01G6.2	gkow-1
ugt-19	pat-2
lbp-9	C04F12.8
skr-10	Y34D9A.7
hda-5	nlp-58
21ur-6508	cdk-11.2
C03C11.1	stl-1
D1086.17	vps-8
ttr-41	aat-3
col-33	glrx-22
gap-2	Y54H5A.5
C04C11.1	ZK418.2
fbxa-198	hpl-1
F55A11.6	C43E11.9
Y54H5A.1	acs-6
H34C03.18	not found
upb-1	glb-2
Y59E9AL.5	rps-26
inx-7	Y97E10C.1
plp-2	uggt-1
cyp-35A4	col-81
hmg-12	C27D6.3
clec-103	F07C3.9
2020-03-04	C31H5.5
sun-1	W08D2.9
ZK1248.20	sup-1
nhr-238	ucr-2.1
ZK1320.13	msp-78
R13H4.5	flh-2
odr-1	cogc-6
F28A10.12	C06G3.8
cyp-35A2	C53H9.2
R04F11.18	tax-2
phb-1	nfki-1
Y43F8A.2	T26H2.10
not found	F30F8.9
ctns-1	sbt-1
B0035.15	C54C6.6
calf-1	dcr-1
W01G7.2	ZK863.1
clp-7	fem-1
anr-36	crn-5
ari-2	comt-3
lad-2	ubl-1
F10D11.3	toc-1
fbxa-206	Y75B8A.24
ZK867.2	Y71H2B.4
not found	flr-4
F58H1.3	Y37A1B.5
C07D8.6	21ur-409
anr-55	eat-16
F26A1.8	dur-1
vit-6	ska-1
oma-1	osta-2
ttr-38	gln-2
Y106G6H.8	snb-2
skr-20	B0454.6
dhs-9	col-133
M01H9.4	soap-1
clec-10	Y62E10A.6
glb-5	ZK632.9
actl-1	B0222.15
lep-5	Y54G11A.7
nspc-11	rrp-8
sftd-3	rpl-42
dsb-3	ric-19
xpo-3	T04C9.8
F32D8.14	lev-11
F25E5.1	Y39B6A.43
T03G6.3	fipr-1
spe-11	fbxb-101
nfm-1	F11A5.15
tam-1	Y43C5A.2
T19C3.3	pcyt-2.1
cey-3	yif-1
F15A4.10	Y67H2A.2
T02E9.29	txl-1
T13F2.2	Y39H10A.6
vab-8	Y106G6D.8
blos-8	F15A8.8
mct-3	ced-10
gly-5	cst-1
C01G6.10	Y73B3A.4
chs-2	ero-1
sox-4	mpc-2
C24B5.1	F44E7.9
exc-4	C17E4.19
pqn-20	linc-94
rfc-1	ubq-2
F11G11.4	R01H10.4
F07F6.8	F53A2.1
srv-27	frm-10
T25B2.2	F54G2.2
acs-20	dhs-1
fip-2	C36C9.10
msp-19	ZK1320.7
puf-11	hrdl-1
M7.9	F35F11.2
F47G4.5	ints-6
C10G8.8	gop-2
fbxa-63	pik-1
bli-3	Y41E3.20
dep-1	rol-6
F36H1.3	D2023.4
tep-1	tbc-7
rpb-8	pals-2
linc-46	F22G12.5
C35D10.3	sre-14
knl-3	rnf-5
ssp-33	Y39B6A.13
W01A8.8	C32E12.1
cyn-7	lgc-10
Y57G11A.5	nca-2
T24D5.2	Y51H1A.3
alr-1	apm-3
C14B1.8	swm-1
C40A11.4	byn-1
sfxn-1.1	rab-11.1
T13F2.6	C17F3.1
F46A9.1	Y7A9A.1
nas-3	ttr-20
sri-74	frh-1
F47B10.8	cdc-42
trxr-1	sem-4
fbxa-220	K11C4.2
Y69A2AR.8	F20D6.2
nlp-17	D2007.2
nspd-7	dpy-5
spp-22	F36D3.4
msp-40	C01A2.1
F19B6.10	taf-11.2
tom-1	Y54G2A.48
cpi-2	rom-2
adss-1	K12B6.8
elp-1	Y102A11A.15
sft-4	F28E10.4
msp-36	pgph-3
msp-38	hif-1
rps-14	Y34F4.1
irg-4	C14C10.5
rps-23	Y53F4B.51
sac-1	tpst-2
hil-7	lgc-31
ift-81	cpz-1
AC3.5	vps-45
F13H6.5	psr-1
lgc-26	F44E2.7
ctsa-3.1	gyf-1
Y41E3.8	rgl-1
pcp-2	smg-1
T10B5.4	hrde-4
F27E5.7	Y67D8C.12
exp-2	rps-27
cwp-2	drr-1
msd-2	W09G3.8
Y60A3A.17	H27A22.1
R01H2.4	csq-1
mxl-3	mlck-1
mtss-1	fath-1
icp-1	pamn-1
pitr-5	pqn-85
mspn-1	Y69E1A.8
T22B7.10	C35B1.3
Y53H1B.2	not found
T09B4.3	gsp-4
W06B4.1	rpl-5
W02C12.2	cyn-16
mtr-4	F56A8.4
M01H9.3	gpa-7
C36A4.14	mpz-1
R07H5.16	mdt-30
F28H1.1	mboa-7
hcp-4	pfn-3
nmy-2	F36H1.3
M176.4	ZK930.7
B0416.3	dmsr-7
	twk-22
	tax-6
	F39C12.1
	Y57G11C.14
	ath-1
	Y55B1BL.1
	Y69A2AR.8
	F26E4.5
	cit-1.2
	fbxa-23
	vha-11
	Y47D7A.13
	phb-1
	D1044.7
	F38A5.22
	him-5
	tag-123
	W04H10.5
	apc-10
	lsm-4
	atg-9
	Y66H1A.5
	rbm-5
	mex-3
	rab-14
	phat-4
	lfor-1
	rps-13
	ZK675.4
	W01F3.2
	vps-20
	C30H6.9
	brp-1
	F21F3.2
	sesn-1
	eri-12
	nhx-4
	spsb-1
	C18H2.7
