## Extended Data Table 3 for "Transcriptional Control Of Calmodulin By CAMTA Regulates Neural Excitability"

### Sheet: Differently bound by CAMT-1 wit
Probe	Chromosome	Start	End	Probe Strand	Feature	ID	Description	Feature Strand	Type	Feature Orientation	Distance	N2 input	N2 IP	CAMT-1::GFP input	CAMT-1 GFP IP	Enrichment	p_value	False discovery rate
1147783..1159901	V	1147783	1159901		linc-128	WBGene00219734	No description	+	gene	overlapping	0	125.539	132.809	123.725	1324.33	9.9717	1.58e-11	1.21e-08
381972..382906	I	381972	382906		taf-4	WBGene00006385	TAF (TBP-associated transcription factor) family [Source:UniProtKB/TrEMBL;Acc:O61707]	+	gene	overlapping	0	12.6265	10.9842	12.3601	22.9781	2.09193	6.8e-07	0.000113
4700919..4702152	II	4700919	4702152		scc-1	WBGene00004737	Sister chromatid cohesion protein 1 [Source:UniProtKB/Swiss-Prot;Acc:Q19325]	+	gene	overlapping	0	11.4056	9.2188	10.0932	22.0999	2.39726	8.1e-07	0.000113
5398554..5399792	II	5398554	5399792		EEED8.10	WBGene00017138	Putative RNA-binding protein EEED8.10 [Source:UniProtKB/Swiss-Prot;Acc:Q09299]	-	gene	overlapping	0	15.9063	13.7323	15.2672	26.8996	1.95886	1.18e-06	0.000113
7944839..7945758	II	7944839	7945758		dbt-1	WBGene00014054	Lipoamide acyltransferase component of branched-chain alpha-keto acid dehydrogenase complex, mitochondrial [Source:UniProtKB/Swiss-Prot;Acc:Q23571]	-	gene	overlapping	0	12.242	9.88274	12.0401	27.3549	2.76794	4.02e-07	0.000113
1264075..1264956	V	1264075	1264956		C39F7.7	WBGene00198782	No description	+	gene	overlapping	0	9.28214	8.26426	9.68426	22.2171	2.68833	1.14e-06	0.000113
5591912..5592859	V	5591912	5592859		vps-37	WBGene00016990	Related to yeast Vacuolar Protein Sorting factor [Source:UniProtKB/TrEMBL;Acc:O44158]	+	gene	overlapping	0	12.0984	10.2147	12.8177	24.8798	2.43568	1.11e-06	0.000113
10715132..10716358	V	10715132	10716358		T28B11.1	WBGene00012117	No description	-	gene	overlapping	0	16.8409	13.8227	15.1665	25.4942	1.84437	7.18e-07	0.000113
7022173..7023060	II	7022173	7023060		lst-6	WBGene00016889	Lateral Signaling Target [Source:UniProtKB/TrEMBL;Acc:Q18780]	-	gene	overlapping	0	11.3155	9.08789	11.2859	20.9628	2.30668	2.43e-06	0.000186
389790..391069	IV	389790	391069		ears-2	WBGene00001338	Glutamyl(E) Amino-acyl tRNA Synthetase [Source:UniProtKB/TrEMBL;Acc:O44413]	-	gene	overlapping	0	16.1357	14.377	14.6686	25.0275	1.7408	2.36e-06	0.000186
2694082..2695347	V	2694082	2695347		Y45G12B.3	WBGene00021564	L-2-hydroxyglutarate dehydrogenase, mitochondrial [Source:UniProtKB/Swiss-Prot;Acc:Q9N4Z0]	-	gene	overlapping	0	13.5071	12.8591	13.7706	59.5772	4.63309	2.99e-06	0.000208
4982804..4983722	X	4982804	4983722		ZC8.6	WBGene00022501	No description	-	gene	overlapping	0	12.1959	10.3164	11.0846	17.7485	1.72041	3.26e-06	0.000208
3338497..3339126	IV	3338497	3339126		hrp-1	WBGene00001999	Heterogeneous nuclear ribonucleoprotein A1 [Source:UniProtKB/Swiss-Prot;Acc:Q22037]	-	gene	overlapping	0	8.32573	5.84271	7.7915	15.2801	2.61525	4.03e-06	0.000238
11545262..11545790	II	11545262	11545790		F54D5.18	WBGene00195341	No description	-	gene	overlapping	0	7.79545	6.36224	8.18302	14.687	2.30847	4.67e-06	0.000256
7335863..7336984	III	7335863	7336984		gsp-2	WBGene00001748	Serine/threonine-protein phosphatase PP1- beta [Source:UniProtKB/Swiss-Prot;Acc:P48727]	+	gene	overlapping	0	15.0582	12.8759	15.6979	23.48	1.82356	5.48e-06	0.000259
7230514..7231349	V	7230514	7231349		gei-6	WBGene00001563	GEX Interacting protein [Source:UniProtKB/TrEMBL;Acc:O16310]	-	gene	overlapping	0	9.6762	8.82973	9.13657	16.8975	1.91371	5.73e-06	0.000259
10204732..10205598	V	10204732	10205598		ZK856.11	WBGene00014112	Probable RNA-binding protein EIF1AD [Source:UniProtKB/Swiss-Prot;Acc:Q23646]	-	gene	overlapping	0	10.6782	9.27662	10.4471	17.614	1.89875	5.45e-06	0.000259
2655050..2655548	II	2655050	2655548		sri-47	WBGene00005559	Serpentine Receptor, class I [Source:UniProtKB/TrEMBL;Acc:O16714]	+	gene	downstream	1358	5.2763	4.8324	5.29885	12.3891	2.56376	6.89e-06	0.000294
5844562..5845039	II	5844562	5845039		nep-25	WBGene00022874	NEPrilysin metallopeptidase family [Source:UniProtKB/TrEMBL;Acc:Q23427]	+	gene	overlapping	0	7.61284	6.24615	7.52058	12.9575	2.07447	1.06e-05	0.000405
17221721..17222561	X	17221721	17222561		rab-6.2	WBGene00004270	Ras-related protein Rab-6.2 [Source:UniProtKB/Swiss-Prot;Acc:Q22782]	+	gene	overlapping	0	9.23496	8.62295	9.76793	17.6585	2.04785	1e-05	0.000405
10720154..10720734	I	10720154	10720734		B0205.9	WBGene00015023	No description	+	gene	downstream	79	5.66505	4.79424	5.06299	11.0964	2.31453	1.21e-05	0.00044
5346111..5346690	II	5346111	5346690		F09E5.9	WBGene00017287	No description	+	gene	overlapping	0	5.56859	5.10083	5.83991	15.3048	3.00045	1.42e-05	0.000475
5350477..5351110	II	5350477	5351110		F09E5.10	WBGene00017288	No description	-	gene	overlapping	0	6.24409	5.55916	6.12465	12.3017	2.21287	1.42e-05	0.000475
11082802..11083346	IV	11082802	11083346		M7.15	WBGene00220032	No description	+	gene	overlapping	0	8.47597	6.627	7.57675	12.4679	1.88139	1.5e-05	0.000479
17195062..17195542	IV	17195062	17195542		21ur-6075	WBGene00172063	No description	-	gene	overlapping	0	5.90781	4.88083	5.52834	12.0681	2.47256	1.59e-05	0.000488
9730846..9731453	V	9730846	9731453		drap-1	WBGene00009584	DRAP1 corepressor homolog [Source:UniProtKB/TrEMBL;Acc:Q86G95]	+	gene	overlapping	0	9.15253	7.87446	8.39352	13.1936	1.67549	1.8e-05	0.000531
12291415..12292087	V	12291415	12292087		srpa-68	WBGene00010097	Probable signal recognition particle subunit SRP68 [Source:UniProtKB/Swiss-Prot;Acc:Q20822]	-	gene	overlapping	0	8.56689	6.81691	8.04848	13.2227	1.9397	1.9e-05	0.000539
6090851..6091984	I	6090851	6091984		ZK484.6	WBGene00022752	No description	-	gene	overlapping	0	15.4003	11.9863	15.7521	21.1946	1.76824	2.19e-05	0.000589
7044423..7045211	IV	7044423	7045211		tin-9.1	WBGene00006572	Mitochondrial import inner membrane translocase subunit Tim9 [Source:UniProtKB/Swiss- Prot;Acc:Q17754]	-	gene	overlapping	0	10.016	8.58185	9.75186	14.9145	1.73791	2.23e-05	0.000589
11119011..11119530	IV	11119011	11119530		enpl-1	WBGene00011480	Endoplasmin homolog [Source:UniProtKB/Swiss- Prot;Acc:Q22235]	+	gene	overlapping	0	6.5862	5.4127	7.40477	11.8197	2.18371	2.58e-05	0.000659
949331..950008	X	949331	950008		sms-2	WBGene00004893	Phosphatidylcholine:ceramide cholinephosphotransferase 2 [Source:UniProtKB/Swiss- Prot;Acc:Q20735]	-	gene	downstream	448	9.14009	8.05704	8.03547	12.7301	1.58	3.55e-05	0.000879
11873984..11874566	V	11873984	11874566		sulp-4	WBGene00010788	Anion transporter SULP-4; SULfate Permease family [Source:UniProtKB/TrEMBL;Acc:G5EEA7]	+	gene	downstream	794	7.21058	6.55303	8.19337	13.5895	2.07378	3.99e-05	0.000957
11640907..11642083	III	11640907	11642083		Y41C4A.17	WBGene00012760	No description	+	gene	overlapping	0	12.2629	12.2148	11.8939	54.1835	4.4359	4.58e-05	0.00104
7478358..7479098	X	7478358	7479098		K08A8.4	WBGene00195330	No description	-	gene	overlapping	0	9.25165	8.21422	8.98172	14.265	1.73663	4.62e-05	0.00104
5373082..5373702	II	5373082	5373702		agt-2	WBGene00000094	AlkylGuanine DNA alkylTransferase [Source:UniProtKB/TrEMBL;Acc:Q19263]	-	gene	overlapping	0	8.51282	7.0755	8.19404	13.693	1.93528	5.21e-05	0.0011
9944197..9945131	II	9944197	9945131		flad-1	WBGene00011271	Probable FAD synthase Molybdenum cofactor biosynthesis protein-like region FAD synthase region [Source:UniProtKB/Swiss-Prot;Acc:Q22017]	+	gene	overlapping	0	12.383	11.1105	12.2205	27.9653	2.517	5.33e-05	0.0011
5503333..5504126	III	5503333	5504126		R02F2.1	WBGene00019831	No description	+	gene	overlapping	0	11.0224	8.68943	10.4475	14.4039	1.65763	5.04e-05	0.0011
518439..518839	I	518439	518839		acs-13	WBGene00022037	Fatty Acid CoA Synthetase family [Source:UniProtKB/TrEMBL;Acc:V6CLI5]	-	gene	overlapping	0	5.85003	4.83901	5.37017	8.55381	1.76768	8.25e-05	0.00149
11473307..11474582	II	11473307	11474582		W02B12.10	WBGene00012205	tRNA (guanine-N(7)-)-methyltransferase [Source:UniProtKB/Swiss-Prot;Acc:Q23126]	-	gene	overlapping	0	15.3749	13.4878	15.0254	31.6025	2.34304	7.56e-05	0.00149
5253808..5254857	III	5253808	5254857		sumv-1	WBGene00016409	No description	-	gene	overlapping	0	12.3191	11.1988	12.4707	25.1922	2.24956	7.63e-05	0.00149
6197789..6199886	III	6197789	6199886		C23G10.7	WBGene00016014	Probable tRNA (uracil-O(2)-)- methyltransferase [Source:UniProtKB/Swiss- Prot;Acc:Q45EK7]	-	gene	overlapping	0	26.0592	23.6984	26.8851	61.8711	2.61077	8.33e-05	0.00149
10936778..10937318	IV	10936778	10937318		fic-1	WBGene00014004	Adenosine monophosphate-protein transferase FICD homolog [Source:UniProtKB/Swiss-Prot;Acc:Q23544]	+	gene	downstream	136	7.51136	4.9322	7.68512	11.8842	2.4095	8.34e-05	0.00149
8036190..8036676	X	8036190	8036676		C18A11.13	WBGene00201175	No description	+	gene	overlapping	0	8.33817	7.14653	8.23786	11.3024	1.58152	8.06e-05	0.00149
2070461..2071386	I	2070461	2071386		Y37E3.8	WBGene00021350	No description	-	gene	overlapping	0	11.2196	8.86099	11.9197	16.4601	1.85759	9.12e-05	0.00157
10432008..10432521	III	10432008	10432521		M03C11.8	WBGene00010845	SWI/SNF-related matrix-associated actin- dependent regulator of chromatin subfamily A containing DEAD/H box 1 homolog [Source:UniProtKB/Swiss- Prot;Acc:G5EDG2]	-	gene	overlapping	0	6.13412	5.69536	5.42303	11.1213	1.95269	9.85e-05	0.00157
13639319..13639765	III	13639319	13639765		T12D8.11	WBGene00198950	No description	-	gene	downstream	3321	5.03778	3.81476	4.29138	7.94898	2.08374	9.55e-05	0.00157
15471378..15471840	IV	15471378	15471840		ntl-11	WBGene00013530	NOT-Like (Yeast CCR4/NOT complex component) [Source:UniProtKB/TrEMBL;Acc:A0A078BTL9]	-	gene	overlapping	0	5.94755	5.20092	5.64216	9.50014	1.82663	9.24e-05	0.00157
5049398..5049824	V	5049398	5049824		pqn-51	WBGene00004136	Prion-like-(Q/N-rich)-domain-bearing protein [Source:UniProtKB/TrEMBL;Acc:O44625]	+	gene	overlapping	0	5.86618	5.01835	5.41267	8.60094	1.7139	9.78e-05	0.00157
11602049..11602687	IV	11602049	11602687		rps-11	WBGene00004480	Ribosomal Protein, Small subunit [Source:UniProtKB/TrEMBL;Acc:Q20206]	+	gene	overlapping	0	8.38799	6.99302	8.73709	12.1959	1.74401	0.000101	0.00158
13678389..13679018	V	13678389	13679018		tag-65	WBGene00006442	SR-related CTD associated factor 6 [Source:UniProtKB/TrEMBL;Acc:G5ED97]	-	gene	overlapping	0	7.98043	6.57402	7.38432	11.1511	1.69624	0.000126	0.00194
9467032..9467535	III	9467032	9467535		B0464.9	WBGene00007188	Probable protein phosphatase methylesterase 1 [Source:UniProtKB/Swiss-Prot;Acc:Q9BIB3]	+	gene	overlapping	0	6.94583	4.93954	6.21694	9.3781	1.89858	0.000135	0.00195
8483892..8484366	X	8483892	8484366		T01B10.9	WBGene00197030	No description	-	gene	downstream	1833	5.65816	5.27767	5.79236	9.41151	1.78327	0.00013	0.00195
10083085..10083768	X	10083085	10083768		W07E11.1	WBGene00012326	No description	+	gene	downstream	859	8.6962	8.13908	8.70867	28.1236	3.45538	0.000134	0.00195
11112972..11113613	V	11112972	11113613		erfa-3	WBGene00010405	Eukaryotic Release FActor homolog [Source:UniProtKB/TrEMBL;Acc:E9P8A2]	-	gene	overlapping	0	9.36375	7.79566	8.06761	10.957	1.40553	0.000156	0.00221
3579416..3580453	IV	3579416	3580453		Y37E11B.2	WBGene00021375	No description	+	gene	overlapping	0	10.2825	10.0255	11.4927	26.6274	2.65595	0.000165	0.00231
4686645..4687181	V	4686645	4687181		taf-10	WBGene00006392	Transcription initiation factor TFIID subunit 10 [Source:UniProtKB/TrEMBL;Acc:Q95ZS0]	+	gene	overlapping	0	5.80232	5.13033	5.78333	9.08436	1.77072	0.000176	0.00241
4049289..4050468	IV	4049289	4050468		pcn-1	WBGene00003955	Proliferating cell nuclear antigen [Source:UniProtKB/Swiss-Prot;Acc:O02115]	-	gene	overlapping	0	12.5256	12.0404	13.0623	32.7221	2.71769	0.000227	0.00301
11764215..11764870	V	11764215	11764870		F55A11.1	WBGene00010075	No description	-	gene	overlapping	0	7.58159	6.50137	8.20878	10.8729	1.6724	0.000225	0.00301
9664856..9665618	I	9664856	9665618		npp-14	WBGene00003800	Nuclear pore complex protein 14 [Source:UniProtKB/Swiss-Prot;Acc:Q17602]	-	gene	overlapping	0	10.5629	9.06528	10.666	14.4776	1.59704	0.000253	0.00329
15180953..15182293	X	15180953	15182293		T10B10.3	WBGene00011680	No description	-	gene	overlapping	0	16.4506	14.1833	16.1656	31.1978	2.19962	0.000279	0.00356
8762419..8762957	IV	8762419	8762957		klp-11	WBGene00002222	Kinesin-like protein [Source:UniProtKB/TrEMBL;Acc:Q19633]	-	gene	downstream	362	7.84817	6.31014	7.01963	10.4092	1.6496	0.000304	0.00377
16188684..16189483	X	16188684	16189483		slc-25A21	WBGene00011226	SLC (SoLute Carrier) homolog [Source:UniProtKB/TrEMBL;Acc:O62347]	+	gene	downstream	373	10.6477	9.6513	9.53911	14.7298	1.5262	0.000305	0.00377
9075853..9076792	I	9075853	9076792		rsbp-1	WBGene00011531	R-Seven Binding Protein (R7BP) homolog [Source:UniProtKB/TrEMBL;Acc:Q9U379]	-	gene	downstream	776	10.7704	10.2947	12.1559	38.0366	3.69477	0.000321	0.00385
10940556..10941187	V	10940556	10941187		F17C11.24	WBGene00219899	No description	-	gene	overlapping	0	8.71554	7.5375	8.60826	13.4731	1.78748	0.000319	0.00385
3222660..3223338	I	3222660	3223338		rom-5	WBGene00004404	Rhomboid-like protein [Source:UniProtKB/TrEMBL;Acc:Q9N3E5]	-	gene	overlapping	0	7.09424	6.25143	7.57834	13.0287	2.08411	0.000361	0.00425
20849711..20850237	V	20849711	20850237		clec-264	WBGene00009291	C-type LECtin [Source:UniProtKB/TrEMBL;Acc:O45419]	-	gene	overlapping	0	6.15293	5.73029	6.10858	10.0486	1.75359	0.00037	0.0043
15035350..15036088	I	15035350	15036088		F33H2.3	WBGene00009367	Acidic leucine-rich nuclear phosphoprotein 32-related protein 1 [Source:UniProtKB/Swiss- Prot;Acc:O62220]	+	gene	overlapping	0	9.41516	8.19939	8.92912	15.0068	1.83023	0.0004	0.00454
11293197..11294086	II	11293197	11294086		C47G2.4	WBGene00008165	LMBR1 domain-containing protein 2 homolog [Source:UniProtKB/Swiss-Prot;Acc:Q18695]	-	gene	overlapping	0	11.6401	10.1183	10.7366	28.2052	2.78754	0.000403	0.00454
2600397..2601013	V	2600397	2601013		F53E10.5	WBGene00018761	No description	-	gene	downstream	1467	6.32493	5.97773	6.61178	19.3247	3.23279	0.000438	0.00487
9521688..9522175	III	9521688	9522175		ZK1098.1	WBGene00014218	WW domain-containing protein ZK1098.1 [Source:UniProtKB/Swiss-Prot;Acc:P34600]	+	gene	overlapping	0	7.10032	5.22763	6.25347	8.87856	1.69839	0.000458	0.00498
10380750..10381109	IV	10380750	10381109		R11A8.7	WBGene00011240	Ankyrin repeat and KH domain-containing protein R11A8.7 [Source:UniProtKB/Swiss-Prot;Acc:Q21920]	+	gene	overlapping	0	4.84273	4.71631	5.25237	7.6398	1.61987	0.000461	0.00498
6278364..6278857	III	6278364	6278857		C18F10.7	WBGene00015978	No description	-	gene	downstream	13	6.52924	5.73645	7.08085	9.95131	1.73475	0.000493	0.00519
15645638..15646163	X	15645638	15646163		null					Not found	0	4.92198	4.69533	4.76683	14.8233	3.15703	0.000494	0.00519
7724222..7725208	I	7724222	7725208		F27D4.7	WBGene00009191	Vesicle transport protein [Source:UniProtKB/TrEMBL;Acc:Q7YTP0]	-	gene	overlapping	0	11.6394	10.7276	11.6464	15.636	1.45754	0.000537	0.00555
11961645..11962164	IV	11961645	11962164		ZK829.7	WBGene00014096	No description	-	gene	downstream	110	7.03805	5.41475	7.38033	9.65325	1.78277	0.000543	0.00555
9503256..9503758	V	9503256	9503758		swt-5	WBGene00010594	Sugar transporter SWEET [Source:UniProtKB/TrEMBL;Acc:Q21254]	+	gene	overlapping	0	7.83201	6.50915	7.46599	9.53176	1.46436	0.000556	0.00561
6835671..6836693	II	6835671	6836693		egl-27	WBGene00001194	Egg-laying defective protein 27 [Source:UniProtKB/Swiss-Prot;Acc:Q09228]	+	gene	overlapping	0	13.4252	11.5266	12.784	18.6836	1.62091	0.000642	0.00636
1618913..1619362	III	1618913	1619362		Y22D7AL.10	WBGene00021248	No description	-	gene	overlapping	0	5.34175	4.60918	4.79631	7.25681	1.57443	0.000647	0.00636
8325059..8325605	II	8325059	8325605		C26D10.3	WBGene00007744	No description	+	gene	overlapping	0	7.9661	5.68185	7.03968	9.25352	1.62861	0.000697	0.00677
14113080..14113574	I	14113080	14113574		dnj-29	WBGene00001047	DNaJ domain (Prokaryotic heat shock protein) [Source:UniProtKB/TrEMBL;Acc:Q9U1W0]	-	gene	overlapping	0	6.55442	5.57266	6.23873	8.58976	1.54141	0.000719	0.00681
3687560..3689221	V	3687560	3689221		unc-132	WBGene00021078	No description	+	gene	overlapping	0	18.5913	18.0374	18.7821	85.5537	4.74314	0.000717	0.00681
7304527..7305337	I	7304527	7305337		F13G3.6	WBGene00008766	No description	-	gene	overlapping	0	10.0509	9.05663	10.1879	16.3919	1.80993	0.000744	0.00695
7373865..7374623	II	7373865	7374623		mtch-1	WBGene00018395	MiTochondrial Carrier Homolog [Source:UniProtKB/TrEMBL;Acc:Q8I7N5]	-	gene	overlapping	0	9.70509	8.78747	9.92517	12.7604	1.45211	0.000813	0.00743
10248443..10248956	II	10248443	10248956		atad-3	WBGene00010015	ATPase family AAA domain-containing protein 3 [Source:UniProtKB/Swiss-Prot;Acc:Q20748]	+	gene	downstream	35	5.94755	5.3515	5.42064	9.8515	1.84089	0.000814	0.00743
4535467..4536590	I	4535467	4536590		bet-1	WBGene00022473	Bromodomain-containing protein bet-1 [Source:UniProtKB/Swiss-Prot;Acc:Q95Y80]	-	gene	downstream	669	14.0557	12.1963	13.6067	21.6655	1.77641	0.000906	0.00813
8741204..8741805	II	8741204	8741805		mak-1	WBGene00010681	MAP kinase-activated protein kinase mak-1 [Source:UniProtKB/Swiss-Prot;Acc:Q21360]	+	gene	downstream	1920	8.43092	7.96311	8.14929	14.5315	1.82485	0.000912	0.00813
7340284..7340934	X	7340284	7340934		C07D8.6	WBGene00015565	No description	+	gene	downstream	575	8.04376	7.65858	8.60428	13.0746	1.70718	0.000925	0.00815
6683549..6684065	II	6683549	6684065		C18H9.3	WBGene00016002	GYF domain-containing protein C18H9.3 [Source:UniProtKB/Swiss-Prot;Acc:Q09237]	+	gene	downstream	171	7.54262	5.88086	6.73463	9.44869	1.60668	0.000973	0.00847
10099792..10100645	II	10099792	10100645		pas-7	WBGene00003928	Proteasome subunit alpha type-3 [Source:UniProtKB/Swiss-Prot;Acc:Q09583]	-	gene	overlapping	0	9.5792	8.97297	11.1936	20.2568	2.25754	0.000997	0.00847
4693255..4693634	III	4693255	4693634		T04A8.6	WBGene00011408	No description	-	gene	overlapping	0	5.49889	4.32314	4.64744	6.63215	1.5341	0.000988	0.00847
316563..317500	V	316563	317500		F33E11.7	WBGene00219932	No description	+	gene	downstream	1454	8.1177	8.55147	7.84675	33.7003	3.94087	0.00101	0.00847
6722810..6723266	I	6722810	6723266		W02D3.4	WBGene00020933	No description	-	gene	overlapping	0	5.00836	3.74167	4.78927	8.45579	2.25989	0.00105	0.00877
12903558..12904326	I	12903558	12904326		Y18D10A.16	WBGene00012483	No description	-	gene	overlapping	0	9.3036	7.86625	9.20483	11.3444	1.44216	0.00107	0.00877
7860174..7860697	V	7860174	7860697		anr-36	WBGene00219659	No description	-	gene	downstream	5215	6.37104	5.79383	6.54086	10.807	1.86526	0.00107	0.00877
4041902..4042348	V	4041902	4042348		C49G7.10	WBGene00016788	No description	-	gene	overlapping	0	5.85533	4.71382	4.86989	7.42227	1.57458	0.00114	0.00917
11929829..11930777	I	11929829	11930777		R06C1.4	WBGene00011059	No description	+	gene	overlapping	0	10.5179	9.97917	10.9534	20.164	2.02061	0.00118	0.00933
1859084..1860440	III	1859084	1860440		Y39A3CR.5	WBGene00021445	No description	+	gene	overlapping	0	13.7539	13.9601	12.3577	35.3194	2.53003	0.0012	0.00933
2788838..2789237	X	2788838	2789237		cgef-1	WBGene00006496	CDC-42 Guanine nucleotide Exchange Factor [Source:UniProtKB/TrEMBL;Acc:H2KYI7]	+	gene	overlapping	0	4.75794	4.2571	4.32153	6.95066	1.63272	0.00118	0.00933
14746678..14748090	X	14746678	14748090		C05G5.2	WBGene00007348	No description	+	gene	overlapping	0	16.5502	14.8899	17.52	37.3928	2.51128	0.0012	0.00933
4899515..4900178	III	4899515	4900178		F26F4.14	WBGene00198575	No description	-	gene	overlapping	0	8.00744	6.98025	9.12156	15.3903	2.20484	0.00131	0.0101
6193493..6194530	X	6193493	6194530		ceh-54	WBGene00020485	C. Elegans Homeobox [Source:UniProtKB/TrEMBL;Acc:Q22459]	-	gene	overlapping	0	11.7449	11.2504	10.7948	25.2349	2.24302	0.00138	0.0105
13497330..13498153	V	13497330	13498153		eea-1	WBGene00011696	EEA1; EEA1 (Early Endosome Antigen, Rab effector) homolog [Source:UniProtKB/TrEMBL;Acc:G5ED80]	-	gene	overlapping	0	10.578	9.00453	10.6629	17.7583	1.97215	0.0014	0.0106
2089422..2089815	X	2089422	2089815		lsy-2	WBGene00003087	No description	+	gene	overlapping	0	5.21533	4.67566	4.94054	6.94695	1.48577	0.00144	0.0107
7334291..7334879	X	7334291	7334879		epg-7	WBGene00020334	Ectopic P Granules [Source:UniProtKB/TrEMBL;Acc:Q22342]	+	gene	overlapping	0	8.3318	7.26878	8.30985	13.7996	1.89848	0.00146	0.0108
2085604..2086429	V	2085604	2086429		F36F12.3	WBGene00018094	No description	+	gene	overlapping	0	7.97035	8.67255	7.83374	34.4779	3.97552	0.00158	0.0116
3944889..3945423	X	3944889	3945423		T19D2.2	WBGene00004184	Putative prenylated protein tyrosine phosphatase [Source:UniProtKB/TrEMBL;Acc:G5EG43]	-	gene	downstream	1576	6.80644	5.53289	7.32176	8.90531	1.60952	0.00166	0.012
3173772..3174681	III	3173772	3174681		R148.4	WBGene00020103	No description	+	gene	overlapping	0	7.51189	7.96634	7.3211	24.7489	3.10668	0.0017	0.0121
12554803..12555565	III	12554803	12555565		aakg-1	WBGene00013732	AMP-Activated protein Kinase Gamma subunit [Source:UniProtKB/TrEMBL;Acc:A0A1I6CM90]	-	gene	overlapping	0	8.25603	7.27935	8.03241	12.6687	1.74036	0.00171	0.0121
19371470..19375223	V	19371470	19375223		Y43F8A.2	WBGene00012809	No description	+	gene	overlapping	0	30.8486	37.9035	30.9971	219.253	5.7845	0.00175	0.0123
13216196..13216953	III	13216196	13216953		Y43F4A.1	WBGene00012796	Leishmanolysin-like peptidase [Source:UniProtKB/Swiss-Prot;Acc:O62446]	+	gene	downstream	6119	7.60889	7.44754	6.98178	23.5548	3.16277	0.00186	0.013
2133433..2134642	V	2133433	2134642		F22F7.7	WBGene00017724	Gamma-glutamylcyclotransferase [Source:UniProtKB/TrEMBL;Acc:A0A0K3ARZ2]	-	gene	overlapping	0	13.8167	12.8693	12.8626	26.6573	2.07138	0.00191	0.0132
8826431..8827002	IV	8826431	8827002		T28C6.7	WBGene00012121	No description	+	gene	downstream	800	7.04124	6.17306	7.3636	9.81562	1.59007	0.00197	0.0135
13664206..13665135	V	13664206	13665135		letm-1	WBGene00010279	LETM1 (Leucine zipper, EF-hand, TransMembrane mitochondrial protein) homolog [Source:UniProtKB/TrEMBL;Acc:Q9XVM0]	+	gene	overlapping	0	11.6126	10.3666	11.4301	19.9143	1.921	0.00203	0.0138
18719353..18719727	V	18719353	18719727		Y17D7C.2	WBGene00012456	No description	-	gene	overlapping	0	8.74236	4.11019	13.696	15.988	3.88983	0.00205	0.0138
3599273..3599746	X	3599273	3599746		cgr-1	WBGene00020847	CRAL/TRIO and GOLD domain suppressor of activated Ras [Source:UniProtKB/TrEMBL;Acc:Q22824]	-	gene	overlapping	0	5.76576	4.47871	5.58253	9.11838	2.03594	0.00211	0.0141
11520871..11521648	I	11520871	11521648		F32B4.4	WBGene00009314	No description	+	gene	overlapping	0	8.76908	7.55717	7.74568	12.5596	1.66194	0.00215	0.0142
5541304..5541812	IV	5541304	5541812		drp-1	WBGene00001093	Dynamin-Related Protein; Dynamin-related protein [Source:UniProtKB/TrEMBL;Acc:G5EDY8]	+	gene	overlapping	0	6.15134	6.05081	6.62387	9.19089	1.51895	0.00234	0.0153
3118741..3119537	II	3118741	3119537		T10D4.6	WBGene00020408	No description	+	gene	overlapping	0	8.82634	8.44229	7.96415	16.5337	1.95844	0.00245	0.0158
16886316..16887192	X	16886316	16887192		Y13C8A.3	WBGene00197253	No description	-	gene	overlapping	0	10.008	10.5944	10.1989	65.173	6.15165	0.00243	0.0158
10706991..10707439	III	10706991	10707439		Y39A1A.21	WBGene00012658	No description	-	gene	overlapping	0	5.00783	4.57102	5.12687	8.19257	1.79228	0.00251	0.016
3385331..3385816	IV	3385331	3385816		mai-2	WBGene00015248	ATPase inhibitor mai-2, mitochondrial [Source:UniProtKB/Swiss-Prot;Acc:O44441]	+	gene	downstream	87	5.91707	5.47096	5.93792	8.74843	1.59907	0.00264	0.0168
10733454..10734071	I	10733454	10734071		mrpl-9	WBGene00015025	Mitochondrial Ribosomal Protein, Large [Source:UniProtKB/TrEMBL;Acc:Q95X39]	-	gene	overlapping	0	8.32785	6.81529	7.86481	9.73193	1.42796	0.00281	0.0175
6463549..6464940	III	6463549	6464940		dlc-1	WBGene00001005	Dynein light chain 1, cytoplasmic [Source:UniProtKB/Swiss-Prot;Acc:Q22799]	-	gene	overlapping	0	17.2713	16.7189	18.5743	56.0007	3.34955	0.00281	0.0175
3703363..3703840	III	3703363	3703840		C14B1.3	WBGene00007574	No description	+	gene	overlapping	0	6.06654	5.41431	6.58097	9.10164	1.68104	0.00291	0.0176
16355709..16356699	V	16355709	16356699		pptr-1	WBGene00012348	Serine/threonine-protein phosphatase 2A regulatory subunit pptr-1 [Source:UniProtKB/Swiss- Prot;Acc:O18178]	+	gene	downstream	822	11.6404	10.7227	11.5928	27.13	2.53016	0.00289	0.0176
19147801..19149679	V	19147801	19149679		Y39B6A.7	WBGene00012669	No description	-	gene	overlapping	0	16.9331	20.9077	15.6129	111.511	5.3335	0.00294	0.0176
20780422..20780908	V	20780422	20780908		hif-1	WBGene00001851	Hypoxia-inducible factor 1 [Source:UniProtKB/Swiss-Prot;Acc:G5EGD2]	+	gene	overlapping	0	6.87985	5.322	6.97886	8.41442	1.58106	0.00295	0.0176
9521164..9521637	X	9521164	9521637		C07B5.6	WBGene00007410	No description	+	gene	overlapping	0	6.26001	4.83196	5.45038	8.22351	1.7019	0.00296	0.0176
10765705..10766791	X	10765705	10766791		T05A10.8	WBGene00199212	No description	+	gene	downstream	2081	14.9646	13.0971	13.9022	31.6915	2.41973	0.00293	0.0176
11067072..11067905	X	11067072	11067905		apt-9	WBGene00000166	AdaPTin or adaptin-related protein [Source:UniProtKB/TrEMBL;Acc:Q23165]	+	gene	downstream	622	11.1613	10.1523	9.96634	18.1716	1.78989	0.00299	0.0177
4685159..4685578	IV	4685159	4685578		T22B11.4	WBGene00020678	No description	+	gene	overlapping	0	5.22753	4.41545	4.66815	6.58873	1.4922	0.00309	0.0181
3076856..3077374	II	3076856	3077374		Y25C1A.8	WBGene00021295	Zinc finger Ran-binding domain-containing protein 2 [Source:UniProtKB/TrEMBL;Acc:H2KYA0]	-	gene	overlapping	0	6.37818	5.75861	6.87912	10.8579	1.88551	0.00314	0.0182
10460959..10461634	III	10460959	10461634		atx-2	WBGene00000231	Ataxin-2 homolog [Source:UniProtKB/Swiss- Prot;Acc:G5ED29]	+	gene	overlapping	0	8.6909	8.0472	7.99629	14.1802	1.76212	0.00324	0.0187
4993755..4994318	II	4993755	4994318		vps-24	WBGene00020866	Related to yeast Vacuolar Protein Sorting factor [Source:UniProtKB/TrEMBL;Acc:Q9GYK4]	+	gene	overlapping	0	7.23045	6.26538	7.41778	9.26525	1.4788	0.00334	0.0191
5176119..5177129	I	5176119	5177129		spd-5	WBGene00004955	Spindle-defective protein 5 [Source:UniProtKB/Swiss-Prot;Acc:P91349]	-	gene	overlapping	0	10.5441	10.6804	11.004	38.9611	3.64791	0.00338	0.0192
12176219..12176878	II	12176219	12176878		anr-2	WBGene00219623	No description	+	gene	downstream	1592	6.33631	5.48035	6.12358	15.9189	2.90472	0.00353	0.0199
11239109..11239840	V	11239109	11239840		dvc-1	WBGene00011834	SprT-like domain-containing protein Spartan [Source:UniProtKB/Swiss-Prot;Acc:Q22557]	-	gene	overlapping	0	9.56198	8.45637	9.21386	15.0106	1.77506	0.00383	0.0214
7021218..7021938	I	7021218	7021938		pdi-3	WBGene00003964	No description	-	gene	overlapping	0	9.36375	7.89413	9.76528	11.6375	1.4742	0.0042	0.0233
2177566..2178074	IV	2177566	2178074		C54E4.1	WBGene00016917	No description	+	gene	overlapping	0	5.50207	5.16071	4.86922	8.82841	1.7107	0.00438	0.0242
3959194..3960399	II	3959194	3960399		sea-2	WBGene00004751	Signal Element on Autosome [Source:UniProtKB/TrEMBL;Acc:A0A0K3AWZ4]	+	gene	overlapping	0	12.5873	11.5607	12.5072	19.8629	1.71815	0.00467	0.0256
12513276..12513853	I	12513276	12513853		unc-101	WBGene00006829	AP-1 complex subunit mu-1-I [Source:UniProtKB/Swiss-Prot;Acc:P35602]	+	gene	overlapping	0	6.64558	6.13447	6.54857	10.6441	1.73513	0.00489	0.0266
12798645..12799168	II	12798645	12799168		cpt-1	WBGene00012907	Carnitine Palmitoyl Transferase [Source:UniProtKB/TrEMBL;Acc:Q9U2F2]	-	gene	downstream	2193	6.10417	6.20139	6.80024	12.6353	2.0375	0.00496	0.0266
17278281..17278787	IV	17278281	17278787		F26D10.23	WBGene00219916	No description	+	gene	overlapping	0	7.08151	6.29576	7.98088	9.87441	1.56842	0.00492	0.0266
8937404..8938022	III	8937404	8938022		ZK643.9	WBGene00045132	No description	+	gene	overlapping	0	9.40667	8.56057	8.23827	19.3075	2.2554	0.00513	0.0273
6757052..6757457	I	6757052	6757457		F08B6.6	WBGene00200700	No description	+	gene	overlapping	0	6.01301	5.83904	4.73881	7.39374	1.26626	0.00534	0.0283
4926174..4926853	I	4926174	4926853		imb-1	WBGene00002075	IMportin Beta family [Source:UniProtKB/TrEMBL;Acc:Q9BIB8]	-	gene	overlapping	0	7.48194	6.70493	7.98991	12.7622	1.90341	0.00564	0.029
9974853..9975347	II	9974853	9975347		aakg-5	WBGene00011276	AMP-Activated protein Kinase Gamma subunit [Source:UniProtKB/TrEMBL;Acc:Q8I112]	-	gene	overlapping	0	6.17545	5.61126	6.22531	9.42516	1.67969	0.00567	0.029
11854168..11855010	III	11854168	11855010		Y56A3A.2	WBGene00013225	No description	-	gene	overlapping	0	8.72881	7.72917	8.09629	15.3551	1.98664	0.00559	0.029
11149337..11150182	IV	11149337	11150182		F01G4.6	WBGene00008505	Phosphate carrier protein, mitochondrial [Source:UniProtKB/Swiss-Prot;Acc:P40614]	-	gene	overlapping	0	10.6159	9.70223	10.6241	26.5901	2.74061	0.00556	0.029
8351..9260	V	8351	9260		B0348.10	WBGene00255704	No description	-	gene	overlapping	0	10.586	10.5848	10.6851	17.7466	1.67661	0.00566	0.029
8043660..8044753	III	8043660	8044753		K12H4.5	WBGene00019680	No description	+	gene	overlapping	0	12.8677	11.8204	13.6853	23.2954	1.97077	0.006	0.0302
427975..428979	V	427975	428979		B0554.4	WBGene00015257	No description	+	gene	downstream	165	9.89802	11.4416	9.79808	37.9986	3.32108	0.00601	0.0302
827440..828045	X	827440	828045		daf-3	WBGene00000899	Dwarfin sma [Source:UniProtKB/TrEMBL;Acc:O17532]	-	gene	downstream	1965	8.64054	7.84159	8.24291	13.8685	1.76858	0.00598	0.0302
18130887..18131524	V	18130887	18131524		Y37H2A.12	WBGene00044758	No description	-	gene	overlapping	0	6.53296	6.77875	6.42373	14.9702	2.20841	0.00631	0.0315
426743..427437	V	426743	427437		B0554.4	WBGene00015257	No description	+	gene	downstream	1707	7.14195	7.69219	7.19095	21.3796	2.7794	0.00645	0.0319
3334261..3334942	I	3334261	3334942		Y44E3A.1	WBGene00021547	No description	+	gene	downstream	3425	7.20103	7.41275	7.51951	15.7405	2.12344	0.00662	0.0326
9422080..9422881	I	9422080	9422881		C17E4.6	WBGene00007645	No description	+	gene	overlapping	0	9.51481	8.77837	10.3367	18.7262	2.13322	0.00687	0.0334
7084488..7085491	V	7084488	7085491		mys-1	WBGene00007029	Histone acetyltransferase Tip60 homolog [Source:UniProtKB/Swiss-Prot;Acc:Q9TYU5]	-	gene	overlapping	0	10.9745	10.4293	10.7074	18.2554	1.75039	0.00687	0.0334
8810890..8811309	X	8810890	8811309		R04E5.9	WBGene00019872	No description	-	gene	overlapping	0	6.42853	4.9526	5.83858	7.7036	1.55547	0.00715	0.0345
14709696..14710034	I	14709696	14710034		dus-2	WBGene00013201	DihydroUridine Synthase two homolog [Source:UniProtKB/TrEMBL;Acc:Q9XWJ9]	-	gene	overlapping	0	4.38746	3.82004	4.0846	5.7453	1.50399	0.00726	0.0348
254863..255656	II	254863	255656		pqn-85	WBGene00004166	Nipped-B-like protein pqn-85 [Source:UniProtKB/Swiss-Prot;Acc:Q95XZ5]	-	gene	overlapping	0	10.1309	8.92205	9.69874	21.0098	2.35482	0.00742	0.0351
5858234..5858718	V	5858234	5858718		F26F12.8	WBGene00044544	No description	-	gene	downstream	1820	6.11425	5.82671	6.10353	8.35618	1.43412	0.0074	0.0351
7672341..7672878	III	7672341	7672878		null					Not found	0	6.34533	6.77009	5.20416	16.4419	2.42861	0.00765	0.036
6554467..6554928	I	6554467	6554928		F57B10.17	WBGene00196721	No description	-	gene	overlapping	0	6.47836	5.66542	6.3625	8.66542	1.52953	0.00792	0.0361
246448..248448	III	246448	248448		hpo-29	WBGene00021754	No description	+	gene	overlapping	0	19.495	21.4804	20.8457	61.3683	2.85695	0.0079	0.0361
2100840..2101443	III	2100840	2101443		ppk-2	WBGene00004088	PIP Kinase [Source:UniProtKB/TrEMBL;Acc:Q9BL73]	+	gene	downstream	852	6.75661	6.83745	6.6904	12.401	1.81368	0.00791	0.0361
10842476..10843315	IV	10842476	10843315		T11G6.5	WBGene00011720	No description	-	gene	overlapping	0	8.39012	8.39356	8.98238	15.8205	1.88484	0.00779	0.0361
11806..12396	V	11806	12396		B0348.10	WBGene00255704	No description	-	gene	downstream	3067	7.21347	6.58223	6.35347	9.77158	1.48454	0.00784	0.0361
10373898..10374291	IV	10373898	10374291		mpz-5	WBGene00011241	Multiple PDZ domain protein [Source:UniProtKB/TrEMBL;Acc:Q7YWW5]	-	gene	downstream	77	5.0823	4.4947	4.74744	6.3452	1.41171	0.00834	0.0373
11078532..11079507	V	11078532	11079507		T04C12.18	WBGene00196709	No description	-	gene	overlapping	0	11.1382	10.9899	12.5116	21.9048	1.99318	0.00836	0.0373
19020114..19024816	V	19020114	19024816		Y39B6A.29	WBGene00012688	No description	-	gene	overlapping	0	41.1426	47.3956	36.7592	138.205	2.91598	0.00822	0.0373
10846119..10846911	X	10846119	10846911		C05A9.3	WBGene00196216	No description	+	gene	overlapping	0	9.30731	9.95862	9.95532	24.0785	2.41786	0.00831	0.0373
6756239..6756992	IV	6756239	6756992		H34C03.18	WBGene00196962	No description	+	gene	overlapping	0	8.61855	8.58068	9.23763	16.4836	1.92101	0.0085	0.0374
11350316..11350883	X	11350316	11350883		pgp-3	WBGene00003997	Multidrug resistance protein pgp-3 [Source:UniProtKB/Swiss-Prot;Acc:P34713]	+	gene	downstream	1253	6.62942	6.08648	5.79874	9.48278	1.55801	0.00847	0.0374
11604649..11605167	II	11604649	11605167		F07A11.4	WBGene00008547	Ubiquitin carboxyl-terminal hydrolase [Source:UniProtKB/TrEMBL;Acc:I2HA92]	+	gene	overlapping	0	4.83771	4.29937	5.23325	13.1495	3.05847	0.00877	0.0384
8835253..8836357	X	8835253	8836357		sec-15	WBGene00016188	Exocyst complex component 6 [Source:UniProtKB/Swiss-Prot;Acc:Q18286]	-	gene	overlapping	0	14.6986	14.8543	14.5144	32.7092	2.202	0.00882	0.0384
7580117..7580711	IV	7580117	7580711		cec-5	WBGene00017993	C.Elegans Chromodomain protein; Chromodomain protein [Source:UniProtKB/TrEMBL;Acc:Q19973]	-	gene	overlapping	0	7.88184	7.18175	7.55936	11.4472	1.59393	0.0089	0.0386
18677048..18678005	V	18677048	18678005		Y69H2.10	WBGene00013485	No description	+	gene	overlapping	0	7.62399	10.2433	7.11472	40.318	3.93602	0.00912	0.0393
3459542..3460732	III	3459542	3460732		C34C12.2	WBGene00007921	No description	+	gene	overlapping	0	14.6294	13.0375	12.1784	26.3177	2.01861	0.00922	0.0395
11122417..11123053	III	11122417	11123053		Y48A6C.4	WBGene00012977	No description	+	gene	overlapping	0	5.76682	5.39949	6.50434	10.6044	1.96396	0.0093	0.0395
2650467..2651475	IV	2650467	2651475		Y69A2AR.31	WBGene00022100	No description	-	gene	overlapping	0	10.1964	11.3013	10.8597	35.6927	3.15828	0.00931	0.0395
5554820..5555494	III	5554820	5555494		F09F7.7	WBGene00017304	DNA N6-methyl adenine demethylase [Source:UniProtKB/Swiss-Prot;Acc:Q8MNT9]	-	gene	overlapping	0	8.09199	7.65403	8.15021	11.7937	1.54084	0.00968	0.0408
4650481..4651093	IV	4650481	4651093		F29B9.7	WBGene00017922	No description	+	gene	overlapping	0	8.15373	7.33644	8.30745	15.5744	2.12288	0.0099	0.0415
573242..573688	X	573242	573688		mrp-2	WBGene00003408	Multidrug resistance related protein 2 [Source:UniProtKB/TrEMBL;Acc:Q94137]	-	gene	downstream	541	5.94437	4.79468	5.93022	7.06281	1.47305	0.01	0.0417
10727..11206	V	10727	11206		B0348.10	WBGene00255704	No description	-	gene	downstream	1988	6.45424	5.47257	5.05462	8.01531	1.46463	0.0102	0.0422
18574900..18575948	V	18574900	18575948		Y51A2D.13	WBGene00013080	No description	-	gene	overlapping	0	10.45	12.3932	10.1839	55.2018	4.45418	0.0104	0.0429
3725639..3726573	IV	3725639	3726573		smgl-2	WBGene00021365	No description	+	gene	overlapping	0	10.5088	9.99927	11.4268	17.9307	1.7932	0.0106	0.0434
13028164..13030274	IV	13028164	13030274		mbk-2	WBGene00003150	Dual specificity tyrosine-phosphorylation- regulated kinase mbk-2 [Source:UniProtKB/Swiss- Prot;Acc:Q9XTF3]	+	gene	overlapping	0	24.6321	23.7352	23.6825	55.1535	2.3237	0.0106	0.0434
12955421..12957276	I	12955421	12957276		F08A8.5	WBGene00008568	Galactoside 2-alpha-L-fucosyltransferase [Source:UniProtKB/Swiss-Prot;Acc:A5Z2X3]	-	gene	overlapping	0	18.4657	21.9968	17.3735	71.4819	3.24965	0.0112	0.0452
8015349..8015879	II	8015349	8015879		zyg-11	WBGene00006996	Early embryogenesis protein zyg-11 [Source:UniProtKB/Swiss-Prot;Acc:P21541]	+	gene	downstream	1790	7.1104	7.33233	7.14447	11.5061	1.56923	0.0112	0.0452
6317649..6318228	I	6317649	6318228		hrpk-1	WBGene00017816	Heterogeneous nuclear RibonucleoProtein (HnRNP) K homolog [Source:UniProtKB/TrEMBL;Acc:Q8I7G7]	+	gene	overlapping	0	8.33233	7.48291	6.9531	14.0531	1.87803	0.0115	0.0464
323545..324145	I	323545	324145		Y48G1A.4	WBGene00021660	No description	+	gene	overlapping	0	6.74045	6.24366	7.06983	9.03476	1.44703	0.0117	0.0466
10300981..10301362	II	10300981	10301362		clpp-1	WBGene00014172	ATP-dependent Clp protease proteolytic subunit 1, mitochondrial [Source:UniProtKB/Swiss- Prot;Acc:Q27539]	-	gene	overlapping	0	4.78205	4.38185	4.82075	7.37021	1.68199	0.0118	0.0466
8238234..8239501	X	8238234	8239501		M60.4	WBGene00019780	No description	-	gene	downstream	1918	14.5001	14.1098	14.2176	34.7479	2.46269	0.0117	0.0466
2697611..2698183	V	2697611	2698183		Y45G12B.2	WBGene00021563	Zinc finger protein-like 1 homolog [Source:UniProtKB/Swiss-Prot;Acc:Q9N4Y9]	+	gene	overlapping	0	5.06084	5.11022	5.79741	9.60605	1.87977	0.0121	0.0478
536644..537126	I	536644	537126		icd-2	WBGene00022042	Nascent polypeptide-associated complex subunit alpha [Source:UniProtKB/Swiss-Prot;Acc:Q86S66]	+	gene	overlapping	0	6.96305	6.20139	7.23079	10.3262	1.66514	0.0125	0.0483
11527203..11527902	I	11527203	11527902		dys-1	WBGene00001131	Dystrophin-1 [Source:UniProtKB/Swiss- Prot;Acc:Q9TW65]	-	gene	overlapping	0	7.66691	7.22241	7.29773	11.8464	1.64022	0.0125	0.0483
19027152..19029719	V	19027152	19029719		Y39B6A.25	WBGene00012684	No description	+	gene	overlapping	0	23.6283	26.3581	22.5048	67.7021	2.56854	0.0125	0.0483
17610371..17610874	X	17610371	17610874		C16H3.3	WBGene00015868	No description	-	gene	downstream	323	7.50393	5.24275	6.67566	7.65592	1.46029	0.0123	0.0483
6250692..6251716	II	6250692	6251716		T24H7.2	WBGene00020781	No description	+	gene	overlapping	0	10.9366	11.1012	11.6979	26.8844	2.42177	0.013	0.0499
1423632..1424613	III	1423632	1424613		Y82E9BR.16	WBGene00022348	No description	-	gene	overlapping	0	11.0948	11.5455	12.2442	23.0939	2.00024	0.0131	0.0499
