## Extended Data Table 4 for "Transcriptional Control Of Calmodulin By CAMTA Regulates Neural Excitability"

### Sheet: Sheet1
Name	Genotype	Notes
AX204	npr-1(ad609) X
AX6621	camt-1(ok515) II; npr-1(ad609) X
PHX1919	camt-1(syb1919) II	camt-1 with 4 IQ domain mutated
AX1888	iaIs25[Pgcy-37::GFP + unc-119(+)]; npr-1(ad609) X	Use for RNA seq of URX/AQR/PQR
AX7553	camt-1(ok515)II ; npr-1(ad609) X; iaIs25[gcy-37p::gfp]	Use for RNA seq of URX/AQR/PQR
AX7210	npr-1(ad609) X;ynIs64[flp-17p::gfp]	Use for RNA seq of BAG
AX7627	camt-1(ok515) II ; npr-1(ad609) X;ynIs64[flp-17p::gfp]	Use for RNA seq of BAG
AX7514	npr-1(ad609)X; dbIs23[ncs-1p::CRE; ccRFP]; dbEx1101[flp-21p::loxP_STOP_loxP::gfp; myo-2p::dsRED]	Use for RNA seq of RMG
AX7554	camt-1(ok515) II; npr-1(ad609)X; dbIs23[ncs-1p::CRE; ccRFP]; dbEx1101[flp-21p::loxP_STOP_loxP::gfp; myo-2p::dsRED]	Use for RNA seq of RMG
AX7654	npr-1(ad609) X; oyIs18(gcy-8p::gfp)	Use for RNA seq of AFD
AX7655	camt-1(ok515) II; npr-1(ad609) X; oyIs18(gcy-8p::gfp)	Use for RNA seq of AFD
AX7741	camt-1(ok515) II; npr-1(ad609) X; dbEx1162[rab-3p::cmd-1::SL2::mCherry 50ng/ul, myo-2p::GFP]	Line D (++++)
AX7742	camt-1(ok515) II; npr-1(ad609) X; dbEx1163[rab-3p::cmd-1::SL2::mCherry 50ng/ul, myo-2p::GFP]	Line C (+++)
AX7743	camt-1(ok515) II; npr-1(ad609) X; dbEx1164[rab-3p::cmd-1::SL2::mCherry 5ng/ul, myo-2p::GFP]	Line B (++)
AX7744	camt-1(ok515) II; npr-1(ad609) X dbEx1165[rab-3p::cmd-1::SL2::mCherry 5ng/ul, myo-2p::GFP]	Line A (+), use for oxygen and chemotaxis rescue assays
AX3160	npr-1(ad609) X; dbEx614[Pgcy-37:YC2.60:unc-54 3' UTR; ccRFP]	User for control of calcium signalling in URX
AX7820	camt-1(ok515) II; npr-1(ad609) X; dbEx1185 [rab-3p::cmd-1::SL2::mCherry, lin-44p::gfp]; dbEx614 [gcy-32p::YC2.60; ccRFP]	User for rescue assays of calcium signalling in URX
PHX994	camt-1(syb994[camt-1::gfp]) II	Used for ChIP-seq
AX7571	camt-1(syb994) II; egl-19(n2368) IV	Used for ChIP-seq
AX7660	camt-1(syb994) II; egl-19(n582) IV	Used for ChIP-seq
AX8016	cmd-1p(db1280[deletion nucleotide 6176-6375 upstream of cmd-1 ATG]) V; npr-1(ad609) X	Deletion A in cmd-1p
AX8017	cmd-1p(db1275[deletion nucleotide 2102-2237 4772-4861 upstream of ATG]) V;npr-1(ad609) X	Deletion B and C in cmd-1p
AX8018	cmd-1p(db1278[deletion nucleotide 2102-2237 4772-4861 6176-6375 upstream of cmd-1 ATG]) V;npr-1(ad609) X	Deletion A, B and C in cmd-1p
AX8025	cmd-1p(db1278) V;npr-1(ad609) X; dbEx1185 [rab-3p::cmd-1::SL2::mCherry, lin-44p::gfp]	User for behavioural rescue assay of cmd-1p(db1278)
AX8048	npr-1(ad609) X; dbEx1203[cmd-1p::GFP; unc-122p::dsRED]; dbEx1254[rab-3p::mCherry]	Strain with a transcriptional reporter of cmd-1
AX8050	npr-1(ad609) X; dbEx1203[cmd-1p::GFP; unc-122p::dsRED]; dbEx1229[rab-3p::cmd-1::SL2:: mCherry]	Strain with a transcriptional reporter of cmd-1 and overexpression of cmd-1
AX8052	camt-1(syb1919) II; npr-1(ad609) X; dbEx1203[cmd-1p::GFP; unc-122p::dsRED]; dbEx1229[rab-3p::cmd-1::SL2:: mCherry]	Strain with a transcriptional reporter of cmd-1 and overexpression of cmd-1, in syb1919 background
AX7957	camt-1(db1258) II; npr-1(ad609) X	camt-1 (G142A, K143A)
AX7958	camt-1(db1259) II; npr-1(ad609) X	camt-1( R175A, R176A)
AX7959	camt-1(db1260) II; npr-1(ad609) X	camt-1(V189A, H190P, Y191A, L192A)
AX7889	camt-1(syb1919) II; npr-1(ad609) X	4 IQ motifs mutated
AX6342	camt-1(db973) II; npr-1(ad609) X; dbEx902[rab-3p::camt-1a(cDNA)::SL2::mCherry ; ccRFP]	Used for behavioural rescue assay
AX6348	camt-1(db973) II; npr-1(ad609) X; dbEx902[flp-5p::camt-1a(cDNA)::SL2::mCherry ; ccRFP]	Used for behavioural rescue assay
AX6350	camt-1(db973) II; npr-1(ad609) X; dbEx902[gcy-32p::camt-1a(cDNA)::SL2::mCherry ; ccRFP]	Used for behavioural rescue assay
AX6314	camt-1(db973); npr-1(ad609) X; dbEx[pgcy-37::YC2.60 ; ccRFP]	Used for calcium signalling in URX
AX6414	npr-1(ad609) ; camt-1(db973) ; dbEx912[pgcy-32::camt-1a::SL2mCherry ; ccRFP] ; dbEx[pgcy-37::YC2.60 ; ccRFP]	Used for calcium signalling in URX
AX6387	camt-1(db973) II; dbEx[pflp-17::YC3.60]	Used to assay calcium signalling in BAG
AX2073	dbEx[pflp-17::YC3.60]	Used to assay calcium signalling in BAG
AX6631	camt-1(ok515) II; npr-1(ad609) X; dbEx965[phsp-16.41::camt-1::SL2mCherry; ccRFP]	Used for heat-shock behavioural rescue assay
AX2047	dbEx[pgcy-8::yc360, punc-122::dsRed]	Used to assay calcium signalling in AFD
AX6509	camt-1(db973) II; dbEX[gcy-8p::YC3.60; punc-122::dsRed]	Used to assay calcium signalling in AFD
AX6874	npr-1(ad609) dbIs12 [pRMG::YC2.60; ccRFP] X	Used to assay calcium signalling in RMG
AX6815	camt-1(ok515) II; npr-1(ad609) dbIs12[pRMG::YC2.60; ccRFP] X	Used to assay calcium signalling in RMG
AX6463	npr-1(ad609) ; camt-1(db973) ; iaIs25[pgcy-37::gfp]	Used to quantify GFP expression driven from the gcy-37 promoter
AX6464	npr-1(ad609) ; dbEx912[pgcy-32::camt-1a::SL2mCherry ; ccRFP] ; iaIs25[pgcy-37::gfp]	Used to quantify GFP expression driven from the gcy-37 promoter
